# Genome wide association study pinpoints key agronomic QTLs in African rice *Oryza glaberrima*

**DOI:** 10.1101/2020.01.07.897298

**Authors:** Philippe Cubry, Hélène Pidon, Kim Nhung Ta, Christine Tranchant-Dubreuil, Anne-Céline Thuillet, Maria Holzinger, Hélène Adam, Honoré Kam, Harold Chrestin, Alain Ghesquière, Olivier François, François Sabot, Yves Vigouroux, Laurence Albar, Stefan Jouannic

## Abstract

**Background:** African rice, *Oryza glaberrima*, is an invaluable resource for rice cultivation and for the improvement of biotic and abiotic resistance properties. Since its domestication in the inner Niger delta ca. 2500 years BP, African rice has colonized a variety of ecologically and climatically diverse regions. However, little is known about the genetic basis of quantitative traits and adaptive variation of agricultural interest for this species.

**Results:** Using a reference set of 163 fully re-sequenced accessions, we report the results of a Genome Wide Association Study carried out for African rice. We investigated a diverse panel of traits, including flowering date, panicle architecture and resistance to *Rice yellow mottle virus*. For this, we devised a pipeline using complementary statistical association methods. First, using flowering time as a target trait, we demonstrated that we could successfully retrieve known genes from the rice flowering pathway, and identified new genomic regions that would deserve more study. Then we applied our pipeline to panicle- and resistance-related traits, highlighting some interesting QTLs and candidate genes (including *Rymv1* for resistance and *SP1*, *Ghd7.1*, *APO1* and *OsMADS1* for panicle architecture). Lastly, using a high-resolution climate database, we performed an association analysis based on climatic variables, searching for genomic regions that might be involved in adaptation to climatic variations.

**Conclusion:** Our results collectively provide insights into the extent to which adaptive variation is governed by sequence diversity within the *O. glaberrima* genome, paving the way for in-depth studies of the genetic basis of traits of interest that might be useful to the rice breeding community.
