## Additional File 1 for "Genome wide association study pinpoints key agronomic QTLs in African rice *Oryza glaberrima*"

### Sheet: Sheet1
Code_ADN	tmaxPC1	tmaxPC2	bioPC1	bioPC2	DFT2014a	DFT2014b	DFT2012a	DFT2012b	RL2012	PBN2012	PBL2012	PBintL2012	SBN2012	SBL2012	SBintL2012	SPN2012	RL2014	PBN2014	PBL2014	PBintL2014	SBN2014	SBL2014	SBintL2014	SPN2014	RYMV1	RYMV2	RYMV3
DT	-4.0323	0.693137	-4.02302	-0.613629	111.5	79	109	68	14.625	10.75	9.42	1.56667	7	1.84833	1.365	83.3333	13.4772	7.16667	10.1172	2.22278	5.5	2.16111	1.10611	53	NaN	NaN	NaN
DV	-4.0323	0.693137	-4.02302	-0.613629	131.5	82.5	NaN	NaN	NaN	NaN	NaN	NaN	NaN	NaN	NaN	NaN	13.6533	9.05556	10.4972	1.71444	9.66667	2.37167	0.801667	89.1667	NaN	NaN	NaN
EA	-1.53999	2.27006	-3.9938	2.8312	100	91.5	103.5	74	16.0394	8.29412	10.0759	2.31588	3.52941	2.30529	2.17706	50.5294	18.5806	11.1111	12.8844	1.85222	15.9444	2.44056	1.16222	118.5	-9517787901	-1621588494	-5850069584
EB	2.42763	0.210226	4.8148	0.694445	126.5	85.5	109.5	79	22.8972	15.0556	13.0039	1.67833	12.5556	2.87056	1.69278	133	16.3378	7.05556	16.1656	2.70333	8.38889	3.76222	1.08111	72.5556	NaN	NaN	NaN
EC	0.796952	-1.47448	0.820756	-0.660095	126.5	96	116	82	21.7973	13.8667	11.242	1.74667	8	2.40133	1.762	103.6	20.7983	10.7778	15.0456	2.17389	14.2222	3.285	0.903333	115.222	NaN	NaN	NaN
ED	NaN	NaN	NaN	NaN	145	100	126	90	23.3778	16	9.89	1.56	0.222222	0.695556	0.951111	127.667	20.76	13.4444	9.88222	1.67778	0.888889	1.18556	0.673333	94.7778	NaN	NaN	NaN
EE	-1.4359	-0.69152	-1.56627	0.47073	134	92.5	112	76	NaN	NaN	NaN	NaN	NaN	NaN	NaN	NaN	23.7294	12.7222	13.6278	2.045	12.4444	2.57611	1.42278	115.111	NaN	NaN	NaN
EF	NaN	NaN	NaN	NaN	118.5	77	105	NaN	16.3133	10.7333	7.92467	1.71067	3.73333	1.87733	1.47333	65.4667	13.9889	7.66667	11.6322	2.11056	7.55556	2.77389	1.01278	69.7222	NaN	NaN	NaN
EG	NaN	NaN	NaN	NaN	120.5	81.5	108	72	17.7253	13.2941	9.66	1.48471	8.29412	1.84471	1.01588	106.059	16.3383	9.05556	13.0206	2.04111	10.3889	2.75556	0.913889	92.5556	NaN	NaN	NaN
EH	-2.0574	-0.861239	-1.7705	0.16333	129.5	85	NaN	NaN	NaN	NaN	NaN	NaN	NaN	NaN	NaN	NaN	19.5033	9.66667	13.6611	2.29	21.6111	3.03556	0.687222	119.611	NaN	NaN	NaN
EI	-3.0996	-0.236445	-2.94626	-0.380939	139	94	122	87	17.4227	13.0667	10.5433	1.45267	7.26667	2.47	1.22467	107.067	14.17	8.66667	12.5987	1.86467	10.2667	3.06867	0.858	85.7333	1761244955	4715296943	349719271
EK	NaN	NaN	NaN	NaN	153.5	98	NaN	NaN	NaN	NaN	NaN	NaN	NaN	NaN	NaN	NaN	15.5222	12.1111	9.71	1.40889	9.11111	2.17556	0.905556	109.667	NaN	NaN	NaN
EL	0.864601	-0.836386	0.107307	0.890394	133	90	117	79	22.2244	16.3889	9.88222	1.46333	4.11111	1.40278	1.17833	121.056	21.9288	11.3529	13.6594	2.13882	17.0588	2.64176	0.848824	125.529	NaN	NaN	NaN
EM	-4.0323	0.693137	-4.02302	-0.613629	117.5	79	NaN	NaN	NaN	NaN	NaN	NaN	NaN	NaN	NaN	NaN	13.2711	7.66667	10.8544	2.00889	8.77778	2.60778	0.888889	74.1111	NaN	NaN	NaN
EN	1.47459	-0.0387929	-0.65118	1.56748	128	83	NaN	NaN	12.5529	10.7143	8.23286	1.33143	2.14286	1.76429	0.927143	76.7143	12.6167	8.83333	10.9461	1.61722	14.2778	2.80278	0.641111	96.9444	4.39622e+08	-5172275508	-2760322111
EP	0.856575	-0.425041	-0.160192	0.724163	114.5	104.5	87	60	14.6444	9	11.2567	1.85	13	2.26556	0.65	81.4444	10.0218	5.82353	10.2394	2.09412	6.35294	2.54941	1.00765	49.8235	6319109423	538423797	1296916384
EQ	NaN	NaN	NaN	NaN	134	103	NaN	NaN	NaN	NaN	NaN	NaN	NaN	NaN	NaN	NaN	17.8058	14.8333	10.0233	1.30083	7.33333	2.10583	0.961667	141.583	1187356686	754244287	-3054226529
ER	4.55368	1.38896	1.45177	2.38604	111.5	78.5	NaN	NaN	16.1233	9.77778	9.82222	1.88889	10.4444	2.33444	0.991111	76.1111	10.1978	6.55556	7.63778	1.86556	3.44444	2.31333	1.09444	44.8889	1156134464	8245048015	2178978282
ES	-1.09829	-0.817713	-1.29889	1.38522	143.5	88	NaN	NaN	NaN	NaN	NaN	NaN	NaN	NaN	NaN	NaN	12.1711	8.5	9.11333	1.63111	10.2778	2.09889	0.555556	87.8333	-3553608899	-1175376751	-3734989569
ET	3.57586	0.202134	4.40304	-0.128326	103.5	87	NaN	NaN	NaN	NaN	NaN	NaN	NaN	NaN	NaN	NaN	14.4067	8.94444	11.5133	1.85	13.4444	2.65667	0.868889	98.5556	-317364774	-478956512	-2264668716
EV	2.16142	-0.937476	3.17961	2.19734	120.5	92	114	83	20.47	11.8333	10.16	1.92	12.6667	2.935	1.25667	79.3333	19.3472	9.83333	15.6233	2.22833	18.1667	3.12944	0.958333	124.222	-5012890072	-3919769124	-1920638758
FA	NaN	NaN	NaN	NaN	125	88	118.5	81	18.0567	10.9444	9.55333	1.86333	2.11111	1.28833	1.09111	74.5556	18.3313	9.2	13.338	2.26667	11.0667	2.732	1.12467	102	2835192363	3819310136	6176431195
FB	NaN	NaN	NaN	NaN	103.5	88	81.5	56	NaN	NaN	NaN	NaN	NaN	NaN	NaN	NaN	14.0433	12	9.54667	1.29	11.6667	1.84	0.686667	113.667	3540818118	-3247453515	4561302632
FC	4.56404	1.3928	0.377485	3.77814	118.5	91.5	96	82	13.9656	9.05556	10.6439	1.78333	9.22222	2.44167	0.955556	82.8889	15.0031	8.6875	13.4138	1.97562	15.8125	3.335	0.70875	108.875	4996546866	3.71316e+09	5832358605
FD	NaN	NaN	NaN	NaN	123	94.5	NaN	NaN	NaN	NaN	NaN	NaN	NaN	NaN	NaN	NaN	12.5967	7.44444	11.5133	2.04111	12.3333	2.76889	0.947778	81.1111	666150347	-1080187038	1768436839
FE	NaN	NaN	NaN	NaN	129.5	87	NaN	NaN	NaN	NaN	NaN	NaN	NaN	NaN	NaN	NaN	14.8339	9.05556	12.9228	1.88333	10.6111	2.61722	1.01889	87.6667	5461285711	-1997699286	2597789144
FF	-4.0323	0.693137	-4.02302	-0.613629	120	91	96	80	13.89	8.61111	9.15611	1.92889	3.88889	2.67	1.10833	52.9444	15.2012	9.375	10.9069	1.81625	10.125	2.35812	0.6425	89.75	-1580097684	241163724	4.20935e+09
FG	-0.673349	-1.07418	-0.449218	-0.495423	114.5	80.5	102.5	70	22.0889	11.4444	12.2678	2.12222	7.27778	2.22056	1.40778	94.8889	16.265	6.94444	13.5978	2.735	7.16667	2.95667	0.999444	70.7222	NaN	NaN	NaN
FH	0.690252	-1.56423	1.55376	-0.76734	131.5	84.5	NaN	NaN	NaN	NaN	NaN	NaN	NaN	NaN	NaN	NaN	NaN	NaN	NaN	NaN	NaN	NaN	NaN	NaN	4.03738e+09	-2.10091e+09	1863701588
FI	-0.726414	0.104673	-0.935886	-0.410434	136	86	NaN	NaN	NaN	NaN	NaN	NaN	NaN	NaN	NaN	NaN	16.8567	8.66667	12.4544	2.20778	11.6667	2.62444	0.976667	89.8889	3032248261	-4325505308	5754548205
FK	NaN	NaN	NaN	NaN	145	98	70.5	NaN	13.612	7.73333	9.20733	2.35133	2.93333	1.98533	1.126	56	21.1217	12.8333	10.6	1.82111	1.66667	1.40444	1.03222	92.8333	2.83608e+09	164237619	-1632296533
FL	-0.397035	0.240847	-0.941033	0.0788075	94	88	NaN	NaN	NaN	NaN	NaN	NaN	NaN	NaN	NaN	NaN	13.5244	9	10.4278	1.70611	11.6111	2.48833	0.853889	97.8889	4250835148	5335715055	3201180077
FM	NaN	NaN	NaN	NaN	136	92.5	123	80	18.1122	10.1667	9.56278	2.01833	0.444444	0.663889	0.432778	63.8333	18.4389	8.55556	12.4689	2.45222	4.55556	2.53556	1.20111	73.4444	-76489837	1137211329	-8.06656e+09
FN	NaN	NaN	NaN	NaN	147.5	97	130	96	16.1278	12	11.5822	1.47944	12.4444	2.31833	1.00333	117.778	16.3556	9.66667	10.8622	1.88778	7.88889	2.44778	0.946667	77.4444	NaN	NaN	NaN
FP	-2.11088	0.528445	-3.01902	0.793744	134.5	86.5	114.5	78	25.2689	16.6111	10.8244	1.61944	8.44444	2.26333	1.31	143.111	18.1713	12.125	10.4225	1.645	13	2.3025	0.90125	127.75	-3436834475	-6354215722	-2635280114
FQ	-4.27387	0.68128	-4.08786	-0.732873	119	94	92.5	73	19.6922	12.6111	10.8456	1.72778	4.27778	1.82056	1.35944	89.2222	16.1817	12.8333	10.3317	1.38833	11	2.285	1.07	120.667	-5826117585	-8.2218e+09	-7013486625
FR	NaN	NaN	NaN	NaN	143	94	121	82	14.2353	10.4706	9.36	1.53765	0.941176	1.24706	0.730588	64.7647	NaN	NaN	NaN	NaN	NaN	NaN	NaN	NaN	1862452248	4.64888e+09	3638714765
FS	-0.318278	-0.945054	-1.00494	0.0188049	130.5	88	NaN	NaN	NaN	NaN	NaN	NaN	NaN	NaN	NaN	NaN	12.2692	8.07692	10.2823	1.73385	11.2308	2.56462	0.645385	74.4615	1560435444	-609575516	-3336174527
FT	-1.8343	4.33981	-4.75503	1.74546	149	100.5	NaN	NaN	NaN	NaN	NaN	NaN	NaN	NaN	NaN	NaN	15.7478	12.1111	8.40556	1.42778	2.66667	0.802222	0.47	91.6667	2978829677	812517152	-225763298
FV	5.52531	0.274926	3.80777	2.6958	113.5	83	NaN	NaN	NaN	NaN	NaN	NaN	NaN	NaN	NaN	NaN	13.57	7.33333	11.4317	2.15167	9.5	2.85167	1.03833	67.3333	-3129616818	429442138	2541394491
GA	NaN	NaN	NaN	NaN	151.5	107	NaN	NaN	NaN	NaN	NaN	NaN	NaN	NaN	NaN	NaN	16.2456	11.5556	12.0589	1.55889	21.7778	2.39889	0.631111	153.889	NaN	NaN	NaN
GB	2.26611	0.144439	-0.222979	1.91047	120.5	83.5	107	79	18.9878	12.2222	8.80333	1.73389	5.05556	1.87111	1.37556	74.9444	16.9176	8.29412	11.3282	2.37706	4.94118	2.59294	1.12059	62.1176	2695248813	-3262889764	-1633881994
GC	-2.98751	2.23613	-4.468	1.48028	149	93.5	NaN	NaN	NaN	NaN	NaN	NaN	NaN	NaN	NaN	NaN	NaN	NaN	NaN	NaN	NaN	NaN	NaN	NaN	-2485438723	-4.26235e+09	-9.73526e+08
GD	2.50887	-0.79035	4.13338	0.979716	119.5	77	NaN	NaN	NaN	NaN	NaN	NaN	NaN	NaN	NaN	NaN	10.94	6.44444	11.8811	2.06111	12.3333	3.09667	0.567778	79.1111	643786634	3640594167	1462370016
GE	0.0298179	-0.96043	2.69496	-6.9992	123	83	121	79	19.7478	11.1111	15.18	1.97778	8.88889	3.34333	2.28889	92.4444	15.5528	8.16667	13.625	2.15056	11.6667	3.04778	0.720556	91.2778	3905698232	5610302483	3066669314
GF	-5.22913	-2.01216	0.130799	-9.56434	150.5	110.5	141	100	19.6989	11.7778	11.91	1.85611	9.22222	2.45222	1.23611	118.167	19.3644	10.7222	12.2339	1.99889	6.16667	2.17667	1.08389	103.278	NaN	NaN	NaN
GG	NaN	NaN	NaN	NaN	NaN	NaN	NaN	NaN	NaN	NaN	NaN	NaN	NaN	NaN	NaN	NaN	NaN	NaN	NaN	NaN	NaN	NaN	NaN	NaN	NaN	NaN	NaN
GH	0.690252	-1.56423	1.55376	-0.76734	141.5	94	NaN	NaN	NaN	NaN	NaN	NaN	NaN	NaN	NaN	NaN	11.708	7.4	10.766	1.824	12.4	2.752	0.648	73	4.09766e+09	2.13016e+09	4677767205
GI	-5.07785	-2.19008	0.0765982	-8.58101	121	85.5	NaN	NaN	NaN	NaN	NaN	NaN	NaN	NaN	NaN	NaN	12.8383	7.44444	11.6328	1.99889	12.3333	2.66056	0.755556	88.3333	3794847969	3325045108	4300144493
GK	0.250075	0.678674	0.0104656	-0.140271	119.5	89.5	NaN	NaN	NaN	NaN	NaN	NaN	NaN	NaN	NaN	NaN	12.3833	9	10.2178	1.56167	9.44444	2.25722	0.801111	84.3889	-1274334016	4806045457	-515147512
GL	NaN	NaN	NaN	NaN	122.5	79	NaN	NaN	NaN	NaN	NaN	NaN	NaN	NaN	NaN	NaN	11.84	7.05556	11.2422	1.96778	10	2.94944	0.726667	74	3.7078e+09	9.79696e+08	1011250327
GM	-3.93307	0.404971	-3.28908	-1.03329	130	88	94	73	16.3544	15.8125	9.17625	1.11312	3.875	1.83937	1.4175	112.188	14.17	10.2222	11.3133	1.54333	11.4444	2.36111	0.945556	104.222	5140278443	5050065599	4785932002
GN	NaN	NaN	NaN	NaN	109	75.5	95	62	16.2258	9	10.5217	2.24583	8.66667	2.63167	1.27667	69.9167	14.6242	7	11.5758	2.425	6.66667	2.60083	0.910833	57.9167	497035095	-1362521672	796703257
GP	-2.80576	0.455728	-3.61819	1.5368	123	NaN	NaN	NaN	NaN	NaN	NaN	NaN	NaN	NaN	NaN	NaN	NaN	NaN	NaN	NaN	NaN	NaN	NaN	NaN	3213924567	438976323	4539298826
GQ	-3.36535	0.351362	-2.91128	-1.01188	123	98	108.5	90	13.2935	7.94118	8.56118	1.96529	4.52941	1.49941	0.98	56.7647	17.2222	9.44444	12.5756	2.085	10.9444	2.45889	1.18333	97.0556	-5572815235	-8079870063	-8129562941
GR	0.0525952	0.45635	-0.765502	0.153816	134	88.5	116.5	74	19.8561	11.3889	10.3894	1.95778	6.05556	2.20444	1.07222	85.7222	19.5278	9.11111	14.7244	2.41778	16	2.88556	0.74	104.556	4566345226	-3968308361	-898902165
GS	NaN	NaN	NaN	NaN	116	NaN	NaN	NaN	NaN	NaN	NaN	NaN	NaN	NaN	NaN	NaN	NaN	NaN	NaN	NaN	NaN	NaN	NaN	NaN	NaN	NaN	NaN
GT	-0.220681	-1.10139	-0.474165	0.581877	145.5	95	123	83	22.4406	15.1111	10.2511	1.60556	5.05556	1.975	1.66722	113.722	19.5713	9.86667	14.238	2.236	19	2.948	1.08333	121.4	1.64056e+07	1703739404	-3184192141
GV	-3.93307	0.404971	-3.28908	-1.03329	121.5	80	101.5	62	19.5255	11.8182	9.12909	1.82273	3.27273	1.84455	1.31091	73.6364	15.7783	9.22222	11.4778	1.94167	8.44444	2.58833	0.917778	83.6111	NaN	NaN	NaN
HA	-0.010674	-1.87904	1.50128	-1.9091	133.5	87	NaN	NaN	NaN	NaN	NaN	NaN	NaN	NaN	NaN	NaN	12.6383	7.66667	11.3817	1.90333	9.16667	2.96667	0.776667	92.1667	-8.69021e+08	-3110928249	-30660142
HB	-2.14424	-0.684861	-1.74641	-1.31679	136.5	91.5	120.5	87	15.7467	10.3333	8.74444	1.73833	4.16667	2.17333	1.15	71.6111	15.67	8.86667	11.7467	2.03333	7.8	2.768	1.00333	72.8	326056965	1174892289	5519404677
HC	4.56404	1.3928	0.377485	3.77814	148	98.5	NaN	NaN	NaN	NaN	NaN	NaN	NaN	NaN	NaN	NaN	15.9812	10.6471	10.24	1.65882	10	2.42176	0.976471	98.5294	3824342384	-2.94253e+09	-1395046372
HD	NaN	NaN	NaN	NaN	121.5	92	NaN	NaN	NaN	NaN	NaN	NaN	NaN	NaN	NaN	NaN	15.0708	8.66667	10.5208	2.01167	10.0833	2.67083	0.664167	84.3333	5593517649	1341910875	570687032
HE	-2.16189	0.425724	-3.12352	0.903451	130.5	91.5	NaN	NaN	NaN	NaN	NaN	NaN	NaN	NaN	NaN	NaN	15.4811	11.8889	9.11333	1.43111	8.66667	1.97444	0.82	106.444	2855974345	-1.56004e+09	4533342729
HF	1.97289	1.09723	1.25991	1.05037	134.5	91.5	NaN	NaN	NaN	NaN	NaN	NaN	NaN	NaN	NaN	NaN	13.0542	8.33333	17.685	1.86833	15.8333	1.9625	0.713333	76.4167	874696597	642321172	3494190156
HG	2.80184	-0.615709	3.98571	0.932638	122	87.5	NaN	NaN	NaN	NaN	NaN	NaN	NaN	NaN	NaN	NaN	14.4233	8.66667	12.2987	1.89	15.9333	2.98467	0.75	103	-158481366	-1.62568e+09	3814952371
HH	2.85217	-0.852275	3.13289	0.646686	130.5	83.5	NaN	NaN	NaN	NaN	NaN	NaN	NaN	NaN	NaN	NaN	12.3407	7.4	9.95933	1.92933	8.13333	2.546	0.752667	69.1333	3057805982	6940547468	3319282199
HI	2.16142	-0.937476	3.17961	2.19734	139	93	123	84	19.1922	13.5	11.6478	1.58222	13.9444	2.58056	1.33778	120.389	20.1853	12	13.2907	1.874	14.5333	2.73467	1.152	112.267	NaN	NaN	NaN
HK	1.91508	-0.702576	1.06298	-0.20613	124.5	99	NaN	NaN	NaN	NaN	NaN	NaN	NaN	NaN	NaN	NaN	15.1639	9.77778	11.8233	1.74667	17.2222	2.30889	0.843889	115.722	-303465504	-2572882989	2.77235e+07
HL	3.14425	0.835841	6.17706	-0.0516687	122.5	100	NaN	NaN	NaN	NaN	NaN	NaN	NaN	NaN	NaN	NaN	16.8987	14.25	10.4787	1.2875	22.875	2.30125	0.51	177.25	188685727	6566633123	-194089914
HM	-0.115915	0.570638	0.0134705	-0.284765	115.5	75	NaN	NaN	NaN	NaN	NaN	NaN	NaN	NaN	NaN	NaN	14.5367	7.77778	13.4867	2.14889	16.2222	3.00111	0.596667	103	1.562e+09	-2660355438	-618536308
HN	5.3534	0.899803	5.46412	-1.46959	112.5	85	NaN	NaN	NaN	NaN	NaN	NaN	NaN	NaN	NaN	NaN	12.0767	7.11111	10.4611	1.98167	8.11111	2.67667	0.866111	66.7778	2.05806e+09	-3306172444	3016396727
HP	3.14425	0.835841	6.17706	-0.0516687	120.5	90.5	NaN	NaN	NaN	NaN	NaN	NaN	NaN	NaN	NaN	NaN	14.62	9.16667	11.855	1.81167	19.1667	2.63333	0.676667	114.667	709788808	4.37192e+08	-2.64729e+08
HQ	NaN	NaN	NaN	NaN	109	75.5	NaN	NaN	NaN	NaN	NaN	NaN	NaN	NaN	NaN	NaN	12.644	7.66667	9.412	1.96333	9	2.232	0.659333	72.4667	551873804	4937517794	2.01877e+09
HR	-1.49254	-0.983638	-0.713473	-1.17756	121	79.5	101	66	15.3933	9.33333	10.7367	1.86	5.16667	2.3	1.09333	75.1667	14.59	8	13.438	2.092	14.5333	3.008	0.723333	89.1333	3867096564	3.79384e+09	3175863947
HS	2.80184	-0.615709	3.98571	0.932638	106.5	97.5	97.5	NaN	18.2647	10.1176	10.1382	2.02294	11.6471	2.28059	1.99471	70.7059	18.4724	9.70588	14.8459	2.17	18.9412	2.74941	1.26529	112.765	154289217	-4223145957	-6.28609e+09
HT	NaN	NaN	NaN	NaN	120	81	105	73	18.4478	9.55556	11.1744	2.19556	7.11111	2.73111	1.27333	68.2222	14.2633	8.5	11.6883	1.91111	12.8333	2.89444	0.663333	91.2222	-347821397	-4710321853	-1561796523
HV	2.69918	-0.706804	4.34882	-0.281167	133.5	86	NaN	NaN	NaN	NaN	NaN	NaN	NaN	NaN	NaN	NaN	13.0961	7.5	10.8922	2.01389	9.88889	2.49778	0.711111	82	2918485723	24294037	-5196093
IA	-4.0323	0.693137	-4.02302	-0.613629	128.5	96.5	96	71	14.1789	8.16667	10.6539	2.00111	7.72222	2.48833	1.78722	59.3333	17.2164	9.71429	15.82	2.01786	21.0714	2.965	0.896429	128.429	-3127474405	-4890624443	-2518005548
IB	NaN	NaN	NaN	NaN	111	83	94	62	16.9	10.9167	9.33333	1.83083	9.83333	2.54667	1.50833	75.5	15.3367	7.66667	14.8707	2.32467	13.5333	3.72933	0.594	94.4667	-4179110928	2.31787e+09	-278325995
IC	3.39415	0.485552	5.34563	0.758976	140	81	103.5	71	20.9789	14.1667	10.9989	1.68944	6.16667	2.22	1.38722	106.333	12.0594	6.38889	11.0222	2.24167	7	2.66389	0.692778	53.2778	5282402598	4.1552e+09	1612230839
ID	-0.617615	1.80506	-2.77599	1.87336	100.5	85.5	84	NaN	15.1811	7.77778	11.9944	2.26333	5.11111	2.62444	1.03667	60.7778	16.0257	9.14286	14.0043	2.00214	11.5	3.60786	0.675	97.5714	4.13175e+09	-2998437506	-7150542473
IE	NaN	NaN	NaN	NaN	135.5	96	NaN	NaN	NaN	NaN	NaN	NaN	NaN	NaN	NaN	NaN	12.6933	10.1667	10.2875	1.385	11.5	2.28	0.739167	97.5833	7032841563	4346068759	5818546952
IF	NaN	NaN	NaN	NaN	136	109	NaN	NaN	NaN	NaN	NaN	NaN	NaN	NaN	NaN	NaN	NaN	NaN	NaN	NaN	NaN	NaN	NaN	NaN	NaN	NaN	NaN
IG	NaN	NaN	NaN	NaN	136	93.5	112	85	17.6422	10.8889	9.29333	1.78833	2.16667	1.29889	1.19167	78.3333	16.6994	9.33333	10.6311	2.03778	6.11111	2.34556	1.34111	80.7778	1573394011	4598121948	5719195765
IH	1.91508	-0.702576	1.06298	-0.20613	109.5	76	NaN	NaN	NaN	NaN	NaN	NaN	NaN	NaN	NaN	NaN	12.9672	8	9.88	1.88889	8.61111	2.70111	0.735	71.7222	6715020484	2368537723	330327091
II	NaN	NaN	NaN	NaN	140.5	NaN	NaN	NaN	NaN	NaN	NaN	NaN	NaN	NaN	NaN	NaN	NaN	NaN	NaN	NaN	NaN	NaN	NaN	NaN	NaN	NaN	NaN
IK	NaN	NaN	NaN	NaN	NaN	NaN	NaN	NaN	NaN	NaN	NaN	NaN	NaN	NaN	NaN	NaN	NaN	NaN	NaN	NaN	NaN	NaN	NaN	NaN	1.62699e+09	4.20018e+09	1245352977
IL	1.9618	-0.628875	3.90558	0.289332	105.5	84	99	73	23.275	16	9.84625	1.56	7.875	1.90625	1.6675	110.375	18.0789	10.7778	13.2522	1.84889	14.7778	2.64	1.14556	119.889	-2453842053	-637799981	-3.86551e+09
IM	3.31748	1.26119	-0.0979156	3.04031	138.5	81	113.5	73	17.4764	10.6429	11.1014	1.84571	7.71429	2.79286	1.42714	105.643	17.4106	8.05882	14.1494	2.48882	10.5882	3.67412	0.878824	80.5882	-20524295	-6347056207	-4.27511e+09
IN	NaN	NaN	NaN	NaN	103	92	94	82	14.9739	9.38889	11.89	2.145	6.55556	2.56444	1.44722	79.5	20.6989	13.6667	13.9689	1.67667	19.4444	2.62889	1.18333	160.556	-4843049645	-3935608697	-196472147
IP	4.7329	2.63941	1.0692	3.48742	151.5	108	134	100	21.9722	17.2222	10.3572	1.36278	3.22222	2.12167	0.866111	154.056	24.7093	15.7333	14.3973	1.698	20.4	2.316	0.968667	185	-6792176808	1177426429	383585755
IQ	3.31748	1.26119	-0.0979156	3.04031	126.5	98.5	110	NaN	17.71	10.8462	9.47846	1.80154	5.69231	2.51846	1.26846	72.5385	14.7833	8.16667	11.3333	2.0875	5.75	2.5575	1.30917	61.4167	-1411950113	2278328698	2050903929
IR	NaN	NaN	NaN	NaN	119	134	NaN	NaN	NaN	NaN	NaN	NaN	NaN	NaN	NaN	NaN	NaN	NaN	NaN	NaN	NaN	NaN	NaN	NaN	4.41987e+08	-4849469959	4851360828
IS	NaN	NaN	NaN	NaN	144	99	131.5	90	16.6	11.4444	9.48333	1.61611	3.27778	1.71722	1.03833	97.6111	17.4656	10.7222	12.1967	1.82389	17.6667	2.50944	0.564444	126.111	-3206894762	4143616	699132612
IT	1.07092	-1.29764	0.856572	-0.428108	136.5	98	129.5	90	18.0792	12.75	9.7625	1.58417	8.33333	2.02667	1.51167	101.75	22.2406	12.6111	14.1006	1.96444	15.7778	2.62111	1.17278	130.667	-284727733	-11042439318	-3682097493
IV	NaN	NaN	NaN	NaN	132.5	119.5	96	73	16.3178	7.55556	10.1578	2.48556	2.44444	1.18111	0.702222	49.3333	24.8056	11.1111	15.0978	2.49056	13.4444	3.03556	1.075	121.722	2089230445	-2783289491	273036844
KA	0.399664	-1.41437	1.9988	-0.916636	126.5	80	NaN	NaN	NaN	NaN	NaN	NaN	NaN	NaN	NaN	NaN	NaN	NaN	NaN	NaN	NaN	NaN	NaN	NaN	4739675152	1181623024	2.90929e+09
KB	NaN	NaN	NaN	NaN	144.5	106	129.5	100	20.1644	15.8333	17.7039	1.69	9.05556	1.30833	0.870556	130.167	26.6917	13.5833	15.04	2.16333	34.4167	2.3825	0.959167	170.583	NaN	NaN	NaN
KC	NaN	NaN	NaN	NaN	134	109.5	130	100	18.9033	14	11.4961	1.47833	6.22222	2.29444	1.53667	111.278	16.8556	12.2222	11.9	1.49722	6.5	2.22722	1.19611	101.667	NaN	NaN	NaN
KD	3.14425	0.835841	6.17706	-0.0516687	100	86	NaN	NaN	NaN	NaN	NaN	NaN	NaN	NaN	NaN	NaN	15.8639	9.27778	11.1278	1.93667	12.0556	2.72278	0.989444	97.5	-7397403913	-7370997857	-4712283303
KE	-2.3144	-3.00873	-0.83857	-2.36127	131.5	93	95	74	15.2856	9.22222	8.75333	1.88444	2.22222	2.07556	1.44111	54.1111	14.764	8.86667	15.6473	1.91067	21.2667	3.202	0.766667	128.867	-5282071166	-2138052814	-490445391
KF	-3.53266	-0.0852732	-3.16187	-1.33571	110	82.5	NaN	NaN	NaN	NaN	NaN	NaN	NaN	NaN	NaN	NaN	16.6019	9.5625	12.3331	1.98312	9.875	3.09625	0.826875	97.1875	-4.74325e+08	-5819066157	-1158351657
KG	-2.45169	-1.15138	1.81152	-9.04825	109.5	76.5	NaN	NaN	NaN	NaN	NaN	NaN	NaN	NaN	NaN	NaN	14.7161	8.5	10.4889	2.00333	10.6111	2.54	0.716111	88.0556	2680718509	353581837	-68196918
KH	-4.0323	0.693137	-4.02302	-0.613629	132	97	110	73	19.8089	13.2222	11.2978	1.64389	6.77778	2.09222	1.57556	103.111	17.6267	11.1111	12.7467	1.76778	8.77778	2.26556	1.45667	103.667	-1490294294	-6361816065	-4693167031
KI	1.72689	-1.40441	0.71548	-0.29785	139	93	126	84	15.4029	12.0588	10.3835	1.42471	9.76471	2.50412	1.32118	94.7059	19.6658	11.3333	14.54	1.92333	16.6667	2.66917	0.923333	129.417	2086929374	4577222199	818511911
KK	0.182473	-1.41578	0.173034	-0.60638	133	83	NaN	NaN	NaN	NaN	NaN	NaN	NaN	NaN	NaN	NaN	15.6967	10.4444	11.4289	1.71111	19.1111	2.23444	0.513333	122.222	1783525849	3439309584	-1.73717e+09
KL	1.37459	-0.211373	3.97372	1.40958	118	92.5	NaN	NaN	NaN	NaN	NaN	NaN	NaN	NaN	NaN	NaN	16.9422	9.22222	12.7233	2.07778	17	2.65556	0.73	113	-298279123	-1745831614	3204606296
KM	3.9434	1.13016	0.216881	3.29978	125	79	NaN	NaN	NaN	NaN	NaN	NaN	NaN	NaN	NaN	NaN	11.4156	7.55556	8.77444	1.73778	5.33333	2.48889	0.795556	56.8889	5525397945	-1.2598e+07	2689347206
KN	NaN	NaN	NaN	NaN	144	100	124.5	87	23.7883	17.6667	9.965	1.45167	4.08333	1.53333	1.07583	132.833	16.9139	11.3889	12.5867	1.64278	10.5556	2.31611	1.36167	108.722	NaN	NaN	NaN
KP	1.34128	-0.542698	0.353644	1.92772	121.5	83	NaN	NaN	NaN	NaN	NaN	NaN	NaN	NaN	NaN	NaN	17.4282	9.29412	11.8812	2.13118	15.2353	2.79059	0.826471	105.882	2792513423	-2365717735	1317916656
KQ	NaN	NaN	NaN	NaN	124	83.5	99.5	73	13.935	9.5	9.40062	1.83375	6.25	2.71437	1.5575	58.8125	14.1222	9.27778	11.7372	1.71833	7.83333	3.07389	1.00778	80.5	NaN	NaN	NaN
KR	4.38794	-0.212505	3.0629	2.02943	124	82	NaN	NaN	NaN	NaN	NaN	NaN	NaN	NaN	NaN	NaN	10.8858	6.75	9.655	1.94417	4	2.2425	0.955	51	882646854	-1404665477	-1897947061
KS	NaN	NaN	NaN	NaN	142	94	NaN	NaN	NaN	NaN	NaN	NaN	NaN	NaN	NaN	NaN	16.3711	9.61111	10.7206	1.91389	7.83333	2.32111	1.06278	85.3889	-5509492321	-524599759	2825457199
KT	-4.17767	0.765453	-4.09437	-0.57978	124	81	NaN	NaN	NaN	NaN	NaN	NaN	NaN	NaN	NaN	NaN	13.0378	9.38889	10.5144	1.57	9.05556	2.60611	0.691667	89.3889	NaN	NaN	NaN
KV	3.14425	0.835841	6.17706	-0.0516687	111.5	90	NaN	NaN	NaN	NaN	NaN	NaN	NaN	NaN	NaN	NaN	13.5022	8.55556	10.4733	1.81778	10.4444	2.61111	0.782222	91.7778	-3327704021	-7330643908	-4490570059
LA	-0.347581	0.195478	-0.889569	-0.55155	122.5	81	99.5	73	16.4189	8.11111	10.9778	2.36778	9.11111	2.53556	1.11667	59.5556	18.5656	7.88889	17.7089	2.72111	18.2778	4.07667	0.602222	112.111	283728921	873717266	-369582955
LB	-2.64793	-3.03293	-1.81273	-0.785601	134.5	90	108	90	22.615	12.9444	11.4711	1.90778	2.22222	1.70444	1.095	94.2222	23.4406	12	15.7294	2.14556	7.5	2.73056	1.68722	121.222	4652898191	4.25604e+09	141413486
LC	1.34128	-0.542698	0.353644	1.92772	NaN	NaN	NaN	NaN	NaN	NaN	NaN	NaN	NaN	NaN	NaN	NaN	NaN	NaN	NaN	NaN	NaN	NaN	NaN	NaN	-960986394	-6874476501	-8.19883e+09
LD	-3.15205	-0.628074	-2.45017	-0.299978	125.5	89.5	NaN	NaN	NaN	NaN	NaN	NaN	NaN	NaN	NaN	NaN	16.245	9.91667	12.3117	1.83583	15.4167	2.67833	0.663333	124.083	-4.80665e+08	262586982	1.05777e+09
LE	NaN	NaN	NaN	NaN	133.5	83.5	104	71	18.4376	11.5294	10.2694	1.83765	4	2.29294	1.60588	77.3529	13.9511	8.88889	9.84444	1.79222	5.55556	2.10667	0.752222	70.3333	5816451449	6510421235	-555312791
LF	NaN	NaN	NaN	NaN	119	89	110.5	72	18.8259	11.8824	10.6312	1.81529	4.52941	2.32824	1.51647	85.9412	15.7987	9.53333	13.2893	1.87067	13.4667	2.838	0.758667	111.8	NaN	NaN	NaN
LG	2.07613	-0.165412	4.21815	-0.245339	125.5	92	103.5	73	18.5862	9.69231	10.7023	2.19615	1.92308	1.60308	1.11462	60.4615	14.8806	7.35294	11.99	2.37882	5.94118	3.10647	0.954706	61.1765	2366187612	1500244877	5104822449
LH	NaN	NaN	NaN	NaN	108.5	89.5	99.5	78	19.807	10.2	11.832	2.16	6.2	2.933	1.645	76.9	18.9878	13.2222	11.6	1.58556	13.7778	2.49778	0.783333	141	1422683798	370228691	-5097949007
LI	1.95839	-0.127959	3.90785	-3.10086	99	NaN	NaN	NaN	NaN	NaN	NaN	NaN	NaN	NaN	NaN	NaN	NaN	NaN	NaN	NaN	NaN	NaN	NaN	NaN	-1692420331	-1387092747	2258708514
LK	0.983392	-1.12385	2.22276	-2.96171	117	82	101.5	64	19.5361	10.8889	11.2694	1.98611	5.55556	2.22833	1.91333	72.6111	17.6978	8.33333	14.3011	2.43222	11.3333	3.15222	0.933333	93.8889	-2759121064	2318842476	205185731
LL	NaN	NaN	NaN	NaN	132	82.5	109	76	16.0628	14.1111	10.5739	1.24444	10.4444	2.425	1.47667	116.278	10.4644	9.44444	8.12778	1.26778	7.66667	2.17889	0.72	77	NaN	NaN	NaN
LM	2.07613	-0.165412	4.21815	-0.245339	123	84	107	73	14.9529	12.2857	11.0864	1.38214	8.5	2.24286	1.72714	105.071	14.5308	8.16667	10.6142	2.03167	5.83333	2.41	1.20833	66.4167	1806976872	12033882	5741401048
LN	NaN	NaN	NaN	NaN	111.5	85.5	NaN	NaN	NaN	NaN	NaN	NaN	NaN	NaN	NaN	NaN	14.4667	9.33333	8.89	1.74	4.33333	2.33	1.37	74.6667	5583720731	-6186427491	6850869741
LP	-2.50737	-1.13673	-2.21684	-0.545406	117	91.5	NaN	NaN	NaN	NaN	NaN	NaN	NaN	NaN	NaN	NaN	16.517	8.8	12.506	2.141	17.7	2.615	0.656	108.9	6458908718	-1.03239e+09	2.44577e+07
LQ	NaN	NaN	NaN	NaN	133.5	91.5	105	82	17.5894	13.1667	10.1928	1.515	5.77778	2.15333	1.185	98.3889	19.22	12.4444	13.0444	1.69667	14.8333	3.15833	1.025	129.111	NaN	NaN	NaN
LR	-2.36745	-2.41566	-2.3326	-0.542701	99	94	98.5	82	17.4522	10.8333	13.24	1.78278	12.1667	2.27611	1.46222	98.7222	20.3011	10.5556	14.4711	2.22556	14.5556	2.85222	1.19333	113.889	3884441165	-5997261096	802685428
LS	1.91508	-0.702576	1.06298	-0.20613	135	89.5	NaN	NaN	NaN	NaN	NaN	NaN	NaN	NaN	NaN	NaN	17.5189	10	11.3256	2.02222	5.11111	2.91667	1.40889	79	NaN	NaN	NaN
LT	NaN	NaN	NaN	NaN	159	96.5	NaN	NaN	NaN	NaN	NaN	NaN	NaN	NaN	NaN	NaN	16.1367	10.4444	10.4522	1.70444	9.66667	2.45333	0.951111	91.7778	4287328199	-2850130386	3433598944
LV	NaN	NaN	NaN	NaN	143.5	99.5	NaN	NaN	NaN	NaN	NaN	NaN	NaN	NaN	NaN	NaN	15.2361	11.7778	11.6156	1.42833	15.6667	2.22667	0.761667	120.167	-3830949615	-4.18956e+09	-6772078159
MA	-4.0323	0.693137	-4.02302	-0.613629	146	96	117.5	87	18.115	12.5	9.43222	1.615	4.77778	2.17667	1.24333	84.3889	19.65	11.4444	12.8122	1.94222	7.11111	2.91333	1.42778	92.1111	-4.1427e+09	-2342030728	-1.16256e+08
MB	5.83816	-0.211715	2.86057	0.600356	124	80	NaN	NaN	NaN	NaN	NaN	NaN	NaN	NaN	NaN	NaN	16.6489	9.55556	12.6211	1.99778	18.7778	3.01444	0.763333	112.222	2169108868	2283156941	2.41421e+09
MC	-0.539641	0.104654	-1.37614	1.74324	128	86	NaN	NaN	NaN	NaN	NaN	NaN	NaN	NaN	NaN	NaN	13.2433	7.91667	11.62	1.93333	12.5833	2.78667	0.760833	89.9167	8.6533e+08	-4727347444	-3820801723
MD	-4.06217	0.618339	-3.36806	-0.963463	131	90	109	81	16.7906	13.5294	9.37176	1.35647	10.7647	2.05412	1.47059	101.941	16.264	9	13.728	2.08	12.0667	2.702	0.981333	85.8667	NaN	NaN	NaN
ME	-3.93307	0.404971	-3.28908	-1.03329	134	86	122.5	79	19.6488	14.0588	10.0424	1.52059	2.17647	1.39882	0.988824	103.412	NaN	NaN	NaN	NaN	NaN	NaN	NaN	NaN	2449233976	5025541472	2993068136
MF	NaN	NaN	NaN	NaN	113	80	105.5	71	16.0533	12.8333	8.7	1.40333	3.5	1.45583	1.02833	83	11.4427	6.90909	10.8982	1.99	6.09091	2.78273	0.88	64.2727	-4.06547e+07	173289833	1151156606
MG	4.657	1.81444	0.219364	4.07232	109.5	73	NaN	NaN	NaN	NaN	NaN	NaN	NaN	NaN	NaN	NaN	11.6733	7.58333	8.04417	1.79	4	1.97667	0.7225	55.4167	NaN	NaN	NaN
MH	NaN	NaN	NaN	NaN	120	84.5	NaN	NaN	NaN	NaN	NaN	NaN	NaN	NaN	NaN	NaN	13.6717	8.5	9.77778	1.85056	6.61111	1.96778	1.01389	69	NaN	NaN	NaN
MI	-3.17276	2.85256	-4.38464	0.0597845	128.5	87	NaN	NaN	NaN	NaN	NaN	NaN	NaN	NaN	NaN	NaN	NaN	NaN	NaN	NaN	NaN	NaN	NaN	NaN	NaN	NaN	NaN
MK	NaN	NaN	NaN	NaN	142	110	NaN	NaN	NaN	NaN	NaN	NaN	NaN	NaN	NaN	NaN	16.3624	16.1765	10.0635	1.09353	15.5294	2.20824	0.934706	181.941	-3619330128	-8662410622	-10430339401
ML	-3.15205	-0.628074	-2.45017	-0.299978	121.5	86.5	124.5	87	21.8339	15.1667	9.68389	1.57278	7.77778	2.275	1.53278	121.111	13.4425	9.08333	10.07	1.67417	8.91667	2.16583	0.603333	77.4167	NaN	NaN	NaN
MM	NaN	NaN	NaN	NaN	111	75	NaN	NaN	NaN	NaN	NaN	NaN	NaN	NaN	NaN	NaN	13.1289	7.83333	10.8533	1.92944	8.33333	2.44667	0.793889	75.2778	574878838	-4770151307	-5836826864
MN	-1.1976	-1.18217	-1.62789	-1.00578	113	85.5	112	73	18.8944	12.8333	8.84111	1.61167	3.33333	1.62167	1.00833	85.8889	16.206	8.73333	10.1567	2.13867	4.13333	2.09133	1.06533	60.8	4102683314	-1060469294	3499648099
MP	-2.35015	-2.32585	-2.00267	-1.03121	132	91.5	NaN	NaN	NaN	NaN	NaN	NaN	NaN	NaN	NaN	NaN	13.7567	8.44444	10.5883	1.87389	8.72222	2.46	0.922778	78.6667	-4406501565	-5282526555	-1211895659
MQ	NaN	NaN	NaN	NaN	152	97.5	125	100	20.5486	14.0714	10.1079	1.63214	0.785714	1.61643	0.979286	104.357	19.5661	13.1111	12.3117	1.63889	3.94444	2.64	1.76722	105.833	-3568651062	3340983945	4321437073
MR	-4.14515	0.975178	-3.83613	-0.664528	139	99	127.5	96	16.5483	11.5556	9.37833	1.60222	2.44444	0.903333	0.810556	85.5556	20.9811	12.3889	10.7556	1.855	1.83333	1.35722	1.08056	90.5	NaN	NaN	NaN
MS	5.59554	1.23526	1.55415	3.7115	102	74.5	84	52	17.2856	10.5556	12.9211	1.91778	13	2.72	0.925556	112.111	10.9089	6.44444	10.7344	1.99667	5.66667	2.96778	1.01333	52.4444	-980131267	931884443	1487957937
MT	NaN	NaN	NaN	NaN	111.5	84	85	67	15.9533	7.44444	7.98222	2.55556	2.77778	2.47889	1.62111	42.4444	15.2933	7.33333	10.58	2.42778	9.44444	2.53111	1.15111	71.3333	-7572357136	-9331597457	-8444483081
MV	NaN	NaN	NaN	NaN	103.5	86.5	111	73	17.0939	10.6111	11.7794	1.81	8.44444	2.99	1.48167	92.5	17.6211	9.61111	13.2672	2.06167	12.9444	3.11222	1.05556	98.9444	-230416243	-5323869508	1023833472
NA	NaN	NaN	NaN	NaN	NaN	NaN	NaN	NaN	NaN	NaN	NaN	NaN	NaN	NaN	NaN	NaN	NaN	NaN	NaN	NaN	NaN	NaN	NaN	NaN	2492046082	5303450763	4347639804
NB	1.34128	-0.542698	0.353644	1.92772	107	92	NaN	NaN	NaN	NaN	NaN	NaN	NaN	NaN	NaN	NaN	15.7211	9.66667	11.9867	1.90444	12	2.59222	1.02889	104.222	-5800887619	-4.14348e+09	-8.20396e+09
NC	NaN	NaN	NaN	NaN	99	76.5	86	60	14.7778	9	11.4239	1.87111	12	2.91222	0.99	80.7778	13.5617	7	11.4072	2.30833	6.27778	2.91222	1.01944	59.1111	2.31808e+08	2520434289	1466855697
ND	NaN	NaN	NaN	NaN	120.5	86	NaN	NaN	NaN	NaN	NaN	NaN	NaN	NaN	NaN	NaN	15.8811	9.77778	10.9911	1.83444	12.6667	2.36	0.952222	98.4444	1901078405	1162042537	213032341
NE	NaN	NaN	NaN	NaN	128.5	NaN	NaN	NaN	NaN	NaN	NaN	NaN	NaN	NaN	NaN	NaN	NaN	NaN	NaN	NaN	NaN	NaN	NaN	NaN	-2.1198e+08	-4905368108	-2802421064
NF	-2.78768	-0.483495	-2.69589	-0.602824	115.5	85.5	NaN	NaN	NaN	NaN	NaN	NaN	NaN	NaN	NaN	NaN	15.4878	10	10.2633	1.73444	10.8889	2.26778	0.622222	97.1111	NaN	NaN	NaN
NG	-5.85416	8.48955	-7.79174	2.00942	125.5	98	NaN	NaN	NaN	NaN	NaN	NaN	NaN	NaN	NaN	NaN	16.4467	11.2222	10.7156	1.64778	9.77778	2.22444	0.993333	107.333	-2424969888	4710547302	-2526429608
NH	NaN	NaN	NaN	NaN	104	89	96.5	78	20.0606	10.8333	12.1083	2.10444	8.88889	2.41222	1.44389	92.0556	14.44	9.4	11.6867	1.748	16.6	2.30867	0.805333	110.467	2.03955e+09	-2704353772	-3623075578
NI	3.14425	0.835841	6.17706	-0.0516687	123	100.5	108	84	18.1711	11	10.12	1.85944	2.77778	1.76167	1.21889	78.6111	14.6472	9.33333	10.9961	1.78056	12.1667	2.06889	1.14	100.389	2556594272	-9460359853	-4551614073
