## Additional File 7 for "Genome wide association study pinpoints key agronomic QTLs in African rice *Oryza glaberrima*"

### Sheet: Panicle
Region	Chr	Position 1	Position 2	Intervals	Sign_SNP_nb	Trait1	Trait2	Trait3
rOg-PAN-1	Chr1	7629			1	SBintL
rOg-PAN-2	Chr1	138230			1	SBintL
rOg-PAN-3	Chr1	557696			1	SBintL
rOg-PAN-4	Chr1	2163864	2227320	63456	2	PBN
rOg-PAN-5	Chr1	6861703	6882631	20928	8	PBN
rOg-PAN-6	Chr1	10922162			1	SBintL
rOg-PAN-7	Chr1	11684484			1	PBintL
rOg-PAN-8	Chr1	13524165	13779122	254957	2	SBintL	PBN
rOg-PAN-9	Chr1	24527478			1	SBintL
rOg-PAN-10	Chr1	2.76478e+07			1	SBintL
rOg-PAN-11	Chr1	35032153			1	RL
rOg-PAN-12	Chr1	36183110			1	PBN
rOg-PAN-13	Chr1	36208176			1	PBN
rOg-PAN-14	Chr1	36237765			1	PBN
rOg-PAN-15	Chr2	7883	116002	108119	6	PBN
rOg-PAN-16	Chr2	4881091	4903189	22098	73	PBN
rOg-PAN-17	Chr2	11171731	1.11725e+07	815	2	RL
rOg-PAN-18	Chr2	22637191	22655772	18581	2	SBN	PBL
rOg-PAN-19	Chr2	2.48169e+07			1	SBintL
rOg-PAN-20	Chr2	25220322	25226702	6380	2	PBL
rOg-PAN-21	Chr3	3807093			1	PBL
rOg-PAN-22	Chr3	5999084	6029776	30692	6	RL
rOg-PAN-23	Chr3	6237437	6247977	10540	2	RL
rOg-PAN-24	Chr3	12421072	12494912	73840	2	SBintL
rOg-PAN-25	Chr3	1.32142e+07			1	PBN	RL
rOg-PAN-26	Chr3	13811515			1	SBintL
rOg-PAN-27	Chr3	1.42786e+07			1	RL
rOg-PAN-28	Chr3	2.06028e+07			1	PBL
rOg-PAN-29	Chr3	23026882			1	SBintL
rOg-PAN-30	Chr3	25387437	25530630	143193	43	PBL
rOg-PAN-31	Chr3	32184038	32274830	90792	2	PBN
rOg-PAN-32	Chr3	34940037			1	PBL
rOg-PAN-33	Chr4	2478141	2487981	9840	3	RL
rOg-PAN-34	Chr4	2812643	2910472	97829	14	RL
rOg-PAN-35	Chr4	3278007	3282220	4213	2	RL
rOg-PAN-36	Chr4	4496941			1	PBL
rOg-PAN-37	Chr4	4987731	4987776	45	3	SBintL
rOg-PAN-38	Chr4	6003381			1	SBintL
rOg-PAN-39	Chr4	12223354	12396147	172793	3	SBintL
rOg-PAN-40	Chr4	18863317			1	RL
rOg-PAN-41	Chr4	19203710			1	RL
rOg-PAN-42	Chr4	19638670	19648632	9962	4	SBintL
rOg-PAN-43	Chr4	31019787			1	RL
rOg-PAN-44	Chr5	2419902			1	SBintL
rOg-PAN-45	Chr5	4610603			1	SBintL
rOg-PAN-46	Chr5	6955618	6977128	21510	2	RL
rOg-PAN-47	Chr5	7837552			1	RL
rOg-PAN-48	Chr5	13933123	14925693	992570	5	RL
rOg-PAN-49	Chr5	17595278	17762137	166859	2	RL
rOg-PAN-50	Chr5	20812764			1	SBintL
rOg-PAN-51	Chr5	23346965	23349420	2455	2	PBN
rOg-PAN-52	Chr5	23797779	23802644	4865	3	RL
rOg-PAN-53	Chr5	24151672			1	SBintL
rOg-PAN-54	Chr6	403039	438398	35359	11	PBN
rOg-PAN-55	Chr6	867760	899084	31324	16	PBN
rOg-PAN-56	Chr6	1293231	1294534	1303	2	PBN	SBintL
rOg-PAN-57	Chr6	19584509			1	RL
rOg-PAN-58	Chr6	20112011			1	PBN	RL
rOg-PAN-59	Chr6	27496769			1	SBintL
rOg-PAN-60	Chr6	28207447			1	PBL
rOg-PAN-61	Chr7	4925438			1	SBintL
rOg-PAN-62	Chr7	10918651			1	PBN
rOg-PAN-63	Chr7	21171642			1	PBN
rOg-PAN-64	Chr7	24699230	24712128	12898	13	RL
rOg-PAN-65	Chr7	29517528	2.96605e+07	142925	81	RL
rOg-PAN-66	Chr8	1686953			1	PBL
rOg-PAN-67	Chr8	1800056	1958182	158126	11	RL
rOg-PAN-68	Chr8	4077226			1	RL
rOg-PAN-69	Chr8	6215302	6271567	56265	9	RL
rOg-PAN-70	Chr8	6595408	6846072	250664	9	RL
rOg-PAN-71	Chr8	7340506			1	RL
rOg-PAN-72	Chr8	7699865			1	RL
rOg-PAN-73	Chr8	2.44993e+07			1	RL
rOg-PAN-74	Chr8	25365081	25453620	88539	44	RL
rOg-PAN-75	Chr8	27766796			1	RL
rOg-PAN-76	Chr8	28070811			1	RL
rOg-PAN-77	Chr8	28416938			1	PBN
rOg-PAN-78	Chr9	17989869	17999240	9371	3	SBintL	RL
rOg-PAN-79	Chr9	18236464			1	SBintL
rOg-PAN-80	Chr9	19845541	19848770	3229	6	PBN
rOg-PAN-81	Chr9	21940537			1	PBL
rOg-PAN-82	Chr10	5579028	5697639	118611	99	PBN
rOg-PAN-83	Chr10	8519089			1	SBintL
rOg-PAN-84	Chr10	1.04079e+07			1	PBN
rOg-PAN-85	Chr10	11383218	1.14948e+07	111606	8	SBintL
rOg-PAN-86	Chr10	11560531	11881072	320541	387	SBintL
rOg-PAN-87	Chr10	1.21472e+07			1	RL
rOg-PAN-88	Chr10	1.54243e+07	15451346	27032	5	RL	SBintL
rOg-PAN-89	Chr10	15643551	15654815	11264	2	RL
rOg-PAN-90	Chr11	4597020	4945337	348317	20	PBN	RL	SBintL
rOg-PAN-91	Chr11	7215959	7219302	3343	3	PBL
rOg-PAN-92	Chr11	8288297			1	PBN	RL
rOg-PAN-93	Chr11	2.5555e+07	25735102	180085	14	RL
rOg-PAN-94	Chr11	2.63399e+07			1	PBN
rOg-PAN-95	Chr12	5808309			1	PBL
rOg-PAN-96	Chr12	6167752			1	SBintL
rOg-PAN-97	Chr12	17903457			1	PBN

### Sheet: RYMV
Region	Chr	Position 1	Position 2	Intervals	Sign_SNP_nb
rOg-RYMV-1	Chr1	1302782			1
rOg-RYMV-2	Chr1	3839424	3846911	7487	2
rOg-RYMV-3	Chr1	4026056	4038209	12153	2
rOg-RYMV-4	Chr1	5009613			1
rOg-RYMV-5	Chr1	7971470	8018905	47435	20
rOg-RYMV-6	Chr1	10022032			1
rOg-RYMV-7	Chr1	10101815	10136760	34945	14
rOg-RYMV-8	Chr1	11392977			1
rOg-RYMV-9	Chr1	20763553			1
rOg-RYMV-10	Chr1	20868987			1
rOg-RYMV-11	Chr1	21091460	21104130	12670	15
rOg-RYMV-12	Chr1	24491784			1
rOg-RYMV-13	Chr1	24892057			1
rOg-RYMV-14	Chr1	25255581			1
rOg-RYMV-15	Chr1	28399425			1
rOg-RYMV-16	Chr1	34734869			1
rOg-RYMV-17	Chr1	35030452	35079333	48881	2
rOg-RYMV-18	Chr1	35130821	35158591	27770	45
rOg-RYMV-19	Chr1	35341727			1
rOg-RYMV-20	Chr1	35929764	35952232	22468	5
rOg-RYMV-21	Chr1	36013578			1
rOg-RYMV-22	Chr1	36167056	36176087	9031	7
rOg-RYMV-23	Chr1	36272948	36285719	12771	2
rOg-RYMV-24	Chr1	36429432			1
rOg-RYMV-25	Chr1	36803361			1
rOg-RYMV-26	Chr1	37117508			1
rOg-RYMV-27	Chr1	37543280			1
rOg-RYMV-28	Chr1	37735555			1
rOg-RYMV-29	Chr1	37898171	37907346	9175	2
rOg-RYMV-30	Chr1	38080316	38252060	171744	17
rOg-RYMV-31	Chr1	38336107	38447943	111836	14
rOg-RYMV-32	Chr1	38529280			1
rOg-RYMV-33	Chr1	38638196			1
rOg-RYMV-34	Chr1	38725014	38726928	1914	2
rOg-RYMV-35	Chr1	42021854			1
rOg-RYMV-36	Chr1	42100788	42128403	27615	2
rOg-RYMV-90	Chr2	1887295			1
rOg-RYMV-91	Chr2	1951063			1
rOg-RYMV-92	Chr2	2068561	2073416	4855	2
rOg-RYMV-93	Chr2	3272344			1
rOg-RYMV-94	Chr2	3896586			1
rOg-RYMV-95	Chr2	6126725			1
rOg-RYMV-96	Chr2	6708360	6738646	30286	5
rOg-RYMV-97	Chr2	7349940			1
rOg-RYMV-98	Chr2	7579566	7589120	9554	4
rOg-RYMV-99	Chr2	7825599			1
rOg-RYMV-100	Chr2	10571031			1
rOg-RYMV-101	Chr2	12902744			1
rOg-RYMV-102	Chr2	1.43258e+07	14373512	47694	2
rOg-RYMV-103	Chr2	16158952			1
rOg-RYMV-104	Chr2	19064618			1
rOg-RYMV-105	Chr2	19206598	19207047	449	2
rOg-RYMV-106	Chr2	1.96579e+07			1
rOg-RYMV-107	Chr2	20328068	20345095	17027	5
rOg-RYMV-108	Chr2	22637191			1
rOg-RYMV-109	Chr2	23593809	23594128	319	2
rOg-RYMV-110	Chr2	24142711			1
rOg-RYMV-111	Chr2	24224810	24259935	35125	11
rOg-RYMV-112	Chr2	24584739			1
rOg-RYMV-113	Chr2	24908875			1
rOg-RYMV-114	Chr2	2.61793e+07			1
rOg-RYMV-115	Chr2	2.70418e+07			1
rOg-RYMV-116	Chr2	32356970			1
rOg-RYMV-117	Chr2	33009483	3.30321e+07	22648	4
rOg-RYMV-118	Chr2	33940881			1
rOg-RYMV-119	Chr3	358627			1
rOg-RYMV-120	Chr3	542092	577227	35135	3
rOg-RYMV-121	Chr3	631966			1
rOg-RYMV-122	Chr3	6726180	6726187	7	2
rOg-RYMV-123	Chr3	8386412			1
rOg-RYMV-124	Chr3	10440162			1
rOg-RYMV-125	Chr3	10494334	10512398	18064	31
rOg-RYMV-126	Chr3	13031035			1
rOg-RYMV-127	Chr3	13173645			1
rOg-RYMV-128	Chr3	1.3949e+07			1
rOg-RYMV-129	Chr3	14239761	14282839	43078	4
rOg-RYMV-130	Chr3	17750053			1
rOg-RYMV-131	Chr3	19966903			1
rOg-RYMV-132	Chr3	2.12564e+07	2.1263e+07	6648	2
rOg-RYMV-133	Chr3	22980316	2.30278e+07	47468	84
rOg-RYMV-134	Chr3	23086077	2.31632e+07	77166	82
rOg-RYMV-135	Chr3	2.32166e+07	23419778	203190	166
rOg-RYMV-136	Chr3	25143950			1
rOg-RYMV-137	Chr3	28303010			1
rOg-RYMV-138	Chr3	28919555	28952144	32589	11
rOg-RYMV-139	Chr3	2.92907e+07	29412841	122116	31
rOg-RYMV-140	Chr3	2.95669e+07	29642309	75407	28
rOg-RYMV-141	Chr3	2.97155e+07			1
rOg-RYMV-142	Chr3	34109182			1
rOg-RYMV-143	Chr3	34398708	34425503	26795	2
rOg-RYMV-144	Chr3	34507953	34513097	5144	2
rOg-RYMV-145	Chr3	36191953			1
rOg-RYMV-146	Chr3	36260549	36270253	9704	2
rOg-RYMV-147	Chr3	36388217			1
rOg-RYMV-148	Chr4	5778054	5779524	1470	2
rOg-RYMV-149	Chr4	6931526	6933447	1921	2
rOg-RYMV-150	Chr4	7535063			1
rOg-RYMV-151	Chr4	11485386			1
rOg-RYMV-152	Chr4	11821636			1
rOg-RYMV-153	Chr4	12275414			1
rOg-RYMV-154	Chr4	13594720			1
rOg-RYMV-155	Chr4	16629987	1.66422e+07	12248	6
rOg-RYMV-156	Chr4	2.42561e+07	24274467	18413	2
rOg-RYMV-157	Chr4	24758302			1
rOg-RYMV-158	Chr4	24878570			1
rOg-RYMV-159	Chr4	24954184	25064885	110701	5
rOg-RYMV-160	Chr4	25135906	25261217	125311	21
rOg-RYMV-161	Chr4	2.55135e+07	25769249	255776	83
rOg-RYMV-162	Chr4	26517322			1
rOg-RYMV-163	Chr4	27054628			1
rOg-RYMV-164	Chr4	2.91392e+07			1
rOg-RYMV-165	Chr4	33862688	33977690	115002	49
rOg-RYMV-166	Chr4	34028564			1
rOg-RYMV-167	Chr4	34159101	35494950	1335849	399
rOg-RYMV-168	Chr5	5705703	5787315	81612	23
rOg-RYMV-169	Chr5	6750247			1
rOg-RYMV-170	Chr5	8963290			1
rOg-RYMV-171	Chr5	10762143			1
rOg-RYMV-172	Chr5	1.08483e+07	10859538	11239	5
rOg-RYMV-173	Chr5	10930609	11042269	111660	23
rOg-RYMV-174	Chr5	11259358			1
rOg-RYMV-175	Chr5	11342195			1
rOg-RYMV-176	Chr5	1.13998e+07			1
rOg-RYMV-177	Chr5	11762889			1
rOg-RYMV-178	Chr5	12054261			1
rOg-RYMV-179	Chr5	12225689			1
rOg-RYMV-180	Chr5	12326997			1
rOg-RYMV-181	Chr5	17030961			1
rOg-RYMV-182	Chr5	17135308			1
rOg-RYMV-183	Chr5	1.94356e+07			1
rOg-RYMV-184	Chr5	23691415	2.37625e+07	71085	14
rOg-RYMV-185	Chr5	2.41991e+07	24229807	30715	7
rOg-RYMV-186	Chr5	25121492			1
rOg-RYMV-187	Chr5	26976855	26981247	4392	2
rOg-RYMV-188	Chr5	27857270	2.78855e+07	28190	2
rOg-RYMV-189	Chr5	28376719			1
rOg-RYMV-190	Chr6	4421833			1
rOg-RYMV-191	Chr6	6658183	6791376	133193	14
rOg-RYMV-192	Chr6	8388205			1
rOg-RYMV-193	Chr6	8747553	8772188	24635	2
rOg-RYMV-194	Chr6	9821756			1
rOg-RYMV-195	Chr6	10494328			1
rOg-RYMV-196	Chr6	12666586	12728320	61734	3
rOg-RYMV-197	Chr6	13898183			1
rOg-RYMV-198	Chr6	13977362			1
rOg-RYMV-199	Chr6	14047572			1
rOg-RYMV-200	Chr6	1.51322e+07	15132965	744	3
rOg-RYMV-201	Chr6	16200275			1
rOg-RYMV-202	Chr6	17522934			1
rOg-RYMV-203	Chr6	19941554	19985761	44207	3
rOg-RYMV-204	Chr6	20469676			1
rOg-RYMV-205	Chr6	20574401	20634978	60577	5
rOg-RYMV-206	Chr6	20929176			1
rOg-RYMV-207	Chr6	21009792			1
rOg-RYMV-208	Chr6	21986072			1
rOg-RYMV-209	Chr6	22637822	22642892	5070	8
rOg-RYMV-210	Chr6	23466842			1
rOg-RYMV-211	Chr6	26122623			1
rOg-RYMV-212	Chr6	2.6599e+07			1
rOg-RYMV-213	Chr6	26704306	26794294	89988	8
rOg-RYMV-214	Chr6	27170354	27218073	47719	7
rOg-RYMV-215	Chr6	28896788			1
rOg-RYMV-216	Chr6	29642605			1
rOg-RYMV-217	Chr7	7995037			1
rOg-RYMV-218	Chr7	8440473			1
rOg-RYMV-219	Chr7	8572523			1
rOg-RYMV-220	Chr7	8880594			1
rOg-RYMV-221	Chr7	9041824			1
rOg-RYMV-222	Chr7	9205583			1
rOg-RYMV-223	Chr7	9269717			1
rOg-RYMV-224	Chr7	10478011			1
rOg-RYMV-225	Chr7	14043017			1
rOg-RYMV-226	Chr7	15536846			1
rOg-RYMV-227	Chr7	16731058			1
rOg-RYMV-228	Chr7	16821323			1
rOg-RYMV-229	Chr7	19529017	19548673	19656	2
rOg-RYMV-230	Chr7	21477023			1
rOg-RYMV-231	Chr7	22202795			1
rOg-RYMV-232	Chr7	25285940			1
rOg-RYMV-233	Chr7	25714551			1
rOg-RYMV-234	Chr7	26005940			1
rOg-RYMV-235	Chr7	28351127	28369903	18776	2
rOg-RYMV-236	Chr7	28530999			1
rOg-RYMV-237	Chr8	373995			1
rOg-RYMV-238	Chr8	1285421	1311473	26052	6
rOg-RYMV-239	Chr8	1682811	1717428	34617	2
rOg-RYMV-240	Chr8	2915545			1
rOg-RYMV-241	Chr8	2977984			1
rOg-RYMV-242	Chr8	9006441			1
rOg-RYMV-243	Chr8	9101403	9125604	24201	5
rOg-RYMV-244	Chr8	10986513			1
rOg-RYMV-245	Chr8	1.26796e+07			1
rOg-RYMV-246	Chr8	15026982			1
rOg-RYMV-247	Chr8	1.63385e+07	1.63773e+07	38856	3
rOg-RYMV-248	Chr8	16439431	1.64432e+07	3732	3
rOg-RYMV-249	Chr8	2.17629e+07	21786605	23732	4
rOg-RYMV-250	Chr8	24409743			1
rOg-RYMV-251	Chr8	27013699			1
rOg-RYMV-252	Chr8	28041638	28070811	29173	6
rOg-RYMV-253	Chr8	2.81969e+07			1
rOg-RYMV-254	Chr9	2986316			1
rOg-RYMV-255	Chr9	18684136			1
rOg-RYMV-256	Chr9	19285899			1
rOg-RYMV-257	Chr9	20604427	20617834	13407	2
rOg-RYMV-37	Chr10	377076			1
rOg-RYMV-38	Chr10	8562202			1
rOg-RYMV-39	Chr10	8837945			1
rOg-RYMV-40	Chr10	13332576			1
rOg-RYMV-41	Chr10	13662299			1
rOg-RYMV-42	Chr10	14234354	14259815	25461	4
rOg-RYMV-43	Chr10	14391070	1.4413e+07	21905	7
rOg-RYMV-44	Chr10	14765583			1
rOg-RYMV-45	Chr10	1.60849e+07	1.60866e+07	1646	2
rOg-RYMV-46	Chr10	18527357	18584867	57510	3
rOg-RYMV-47	Chr10	18759175			1
rOg-RYMV-48	Chr11	107949			1
rOg-RYMV-49	Chr11	340144			1
rOg-RYMV-50	Chr11	590867			1
rOg-RYMV-51	Chr11	671026	716481	45455	3
rOg-RYMV-52	Chr11	1132809	1368176	235367	110
rOg-RYMV-53	Chr11	1524998			1
rOg-RYMV-54	Chr11	2529161			1
rOg-RYMV-55	Chr11	2632643	2695394	62751	102
rOg-RYMV-56	Chr11	2788072	2800376	12304	4
rOg-RYMV-57	Chr11	3487476	3503226	15750	13
rOg-RYMV-58	Chr11	5593494			1
rOg-RYMV-59	Chr11	5657269			1
rOg-RYMV-60	Chr11	8034363	8063218	28855	3
rOg-RYMV-61	Chr11	8113709			1
rOg-RYMV-62	Chr11	8181840			1
rOg-RYMV-63	Chr11	9025908	9233772	207864	65
rOg-RYMV-64	Chr11	9302632			1
rOg-RYMV-65	Chr11	13083407			1
rOg-RYMV-66	Chr11	13272784			1
rOg-RYMV-67	Chr11	1.40694e+07			1
rOg-RYMV-68	Chr11	18860755			1
rOg-RYMV-69	Chr11	19000214	19026562	26348	2
rOg-RYMV-70	Chr11	22137640			1
rOg-RYMV-71	Chr11	22468279			1
rOg-RYMV-72	Chr11	23933444			1
rOg-RYMV-73	Chr11	2.47665e+07			1
rOg-RYMV-74	Chr11	25131281	25131418	137	2
rOg-RYMV-75	Chr11	25596251	2.56001e+07	3881	14
rOg-RYMV-76	Chr11	26033437	2.60587e+07	25310	25
rOg-RYMV-77	Chr11	26142602	26616334	473732	199
rOg-RYMV-78	Chr11	26774377	2.67843e+07	9952	13
rOg-RYMV-79	Chr11	26976488	27035385	58897	79
rOg-RYMV-80	Chr11	27088343	27205876	117533	44
rOg-RYMV-81	Chr11	27365794			1
rOg-RYMV-82	Chr12	126108			1
rOg-RYMV-83	Chr12	1234217	1259987	25770	8
rOg-RYMV-84	Chr12	1750682			1
rOg-RYMV-85	Chr12	2651187	2662070	10883	2
rOg-RYMV-86	Chr12	5734890	5775963	41073	27
rOg-RYMV-87	Chr12	6186951			1
rOg-RYMV-88	Chr12	18170986			1
rOg-RYMV-89	Chr12	25105453			1

### Sheet: Tmax
Region	Chr	Position 1	Position 2	Intervals	Sign_SNP_nb
rOg-Tmax-1	Chr1	1101645	1121013	19368	14
rOg-Tmax-2	Chr1	2147375	2153565	6190	3
rOg-Tmax-3	Chr1	8742979	8814087	71108	5
rOg-Tmax-4	Chr1	8883397	8902659	19262	11
rOg-Tmax-5	Chr1	9497209	9508426	11217	2
rOg-Tmax-6	Chr1	10988283			1
rOg-Tmax-7	Chr1	14582354	1.47689e+07	186593	92
rOg-Tmax-8	Chr1	15168285	15208614	40329	2
rOg-Tmax-9	Chr1	15281368			1
rOg-Tmax-10	Chr1	1.54498e+07			1
rOg-Tmax-11	Chr1	1.55473e+07			1
rOg-Tmax-12	Chr1	1.56441e+07	15677745	33611	2
rOg-Tmax-13	Chr1	15861623			1
rOg-Tmax-14	Chr1	16034967	1.61436e+07	108626	6
rOg-Tmax-15	Chr1	16227211	16313350	86139	5
rOg-Tmax-16	Chr1	16399564	16457009	57445	8
rOg-Tmax-17	Chr1	16611474			1
rOg-Tmax-18	Chr1	17012324	17101403	89079	6
rOg-Tmax-19	Chr1	17158410	17418317	259907	12
rOg-Tmax-20	Chr1	17483148	17512729	29581	2
rOg-Tmax-21	Chr1	17585795	17660806	75011	4
rOg-Tmax-22	Chr1	17766366	17806611	40245	6
rOg-Tmax-23	Chr1	17863002	17894233	31231	3
rOg-Tmax-24	Chr1	22895225			1
rOg-Tmax-25	Chr1	25305760			1
rOg-Tmax-26	Chr1	25372223			1
rOg-Tmax-27	Chr1	26578517			1
rOg-Tmax-28	Chr1	2.78725e+07	27948855	76401	28
rOg-Tmax-29	Chr1	28152250			1
rOg-Tmax-30	Chr1	29265916	29297904	31988	14
rOg-Tmax-31	Chr1	29458712	29463176	4464	3
rOg-Tmax-32	Chr1	29709976			1
rOg-Tmax-33	Chr1	29785053			1
rOg-Tmax-34	Chr1	35559742	35621803	62061	40
rOg-Tmax-35	Chr1	35838243			1
rOg-Tmax-36	Chr1	40333175			1
rOg-Tmax-37	Chr1	41307228	41327401	20173	11
rOg-Tmax-38	Chr1	41556352	41601122	44770	6
rOg-Tmax-39	Chr1	41780155	4.1817e+07	36811	6
rOg-Tmax-40	Chr1	42558054			1
rOg-Tmax-41	Chr2	611302			1
rOg-Tmax-42	Chr2	1118229	1140280	22051	86
rOg-Tmax-43	Chr2	2930038	3035505	105467	14
rOg-Tmax-44	Chr2	3113331	3158312	44981	33
rOg-Tmax-45	Chr2	4112629			1
rOg-Tmax-46	Chr2	5190959			1
rOg-Tmax-47	Chr2	1.0335e+07			1
rOg-Tmax-48	Chr2	11399278	11474419	75141	12
rOg-Tmax-49	Chr2	12238467			1
rOg-Tmax-50	Chr2	19199117			1
rOg-Tmax-51	Chr2	19971138	19989573	18435	3
rOg-Tmax-52	Chr2	2.17604e+07			1
rOg-Tmax-53	Chr2	23001702			1
rOg-Tmax-54	Chr2	2.48985e+07	24934434	35929	7
rOg-Tmax-55	Chr2	27765452			1
rOg-Tmax-56	Chr2	2.79996e+07			1
rOg-Tmax-57	Chr2	2.98164e+07			1
rOg-Tmax-58	Chr2	3.05993e+07			1
rOg-Tmax-59	Chr2	30985774	31001568	15794	2
rOg-Tmax-60	Chr2	32185208	32269764	84556	27
rOg-Tmax-61	Chr2	33612322	33634666	22344	9
rOg-Tmax-62	Chr2	35439482			1
rOg-Tmax-63	Chr3	867711	981130	113419	171
rOg-Tmax-64	Chr3	6962223	7002499	40276	2
rOg-Tmax-65	Chr3	11009180	11155356	146176	13
rOg-Tmax-66	Chr3	15219122			1
rOg-Tmax-67	Chr3	1.57326e+07	15768230	35626	106
rOg-Tmax-68	Chr3	17600044			1
rOg-Tmax-69	Chr3	17723200	17726451	3251	2
rOg-Tmax-70	Chr3	17812832	17877840	65008	3
rOg-Tmax-71	Chr3	18105835			1
rOg-Tmax-72	Chr3	18992515			1
rOg-Tmax-73	Chr3	2.00132e+07			1
rOg-Tmax-74	Chr3	20196098	20240088	43990	2
rOg-Tmax-75	Chr3	20884704			1
rOg-Tmax-76	Chr3	23705123	23757463	52340	82
rOg-Tmax-77	Chr3	24391754	24475034	83280	21
rOg-Tmax-78	Chr3	24753251			1
rOg-Tmax-79	Chr3	24843080	24995898	152818	53
rOg-Tmax-80	Chr3	2.50729e+07	25073320	401	2
rOg-Tmax-81	Chr3	25828085			1
rOg-Tmax-82	Chr3	27036732			1
rOg-Tmax-83	Chr3	28536048	28550763	14715	3
rOg-Tmax-84	Chr3	29178958			1
rOg-Tmax-85	Chr3	33653072	33679626	26554	2
rOg-Tmax-86	Chr3	33741344	33754897	13553	4
rOg-Tmax-87	Chr3	34269582			1
rOg-Tmax-88	Chr3	35466895	35505606	38711	6
rOg-Tmax-89	Chr4	1188856			1
rOg-Tmax-90	Chr4	5153947			1
rOg-Tmax-91	Chr4	7298884	7379239	80355	6
rOg-Tmax-92	Chr4	7431634			1
rOg-Tmax-93	Chr4	7505847	7533896	28049	2
rOg-Tmax-94	Chr4	8022082	8041866	19784	2
rOg-Tmax-95	Chr4	8185409			1
rOg-Tmax-96	Chr4	8581420			1
rOg-Tmax-97	Chr4	8632345			1
rOg-Tmax-98	Chr4	8722853			1
rOg-Tmax-99	Chr4	8885406			1
rOg-Tmax-100	Chr4	9049651			1
rOg-Tmax-101	Chr4	9313469			1
rOg-Tmax-102	Chr4	9403215	9418254	15039	2
rOg-Tmax-103	Chr4	9897690	9930482	32792	2
rOg-Tmax-104	Chr4	10457914	10458186	272	2
rOg-Tmax-105	Chr4	10620523			1
rOg-Tmax-106	Chr4	10906658			1
rOg-Tmax-107	Chr4	11040637	11055698	15061	3
rOg-Tmax-108	Chr4	11151705			1
rOg-Tmax-109	Chr4	1.12477e+07			1
rOg-Tmax-110	Chr4	11318088			1
rOg-Tmax-111	Chr4	11471693	11737791	266098	95
rOg-Tmax-112	Chr4	11800780			1
rOg-Tmax-113	Chr4	11863808	11940160	76352	8
rOg-Tmax-114	Chr4	1.20085e+07			1
rOg-Tmax-115	Chr4	18574963			1
rOg-Tmax-116	Chr4	2.00358e+07			1
rOg-Tmax-117	Chr4	29762410	29775513	13103	3
rOg-Tmax-118	Chr4	35297034			1
rOg-Tmax-119	Chr5	1552363	1613228	60865	5
rOg-Tmax-120	Chr5	1698561	1733189	34628	8
rOg-Tmax-121	Chr5	4314302	4326595	12293	23
rOg-Tmax-122	Chr5	4569382	4569444	62	2
rOg-Tmax-123	Chr5	19584711			1
rOg-Tmax-124	Chr5	19646705	19751616	104911	20
rOg-Tmax-125	Chr5	19837183			1
rOg-Tmax-126	Chr5	19930766			1
rOg-Tmax-127	Chr5	2.01253e+07			1
rOg-Tmax-128	Chr5	20192025			1
rOg-Tmax-129	Chr5	21129582			1
rOg-Tmax-130	Chr5	22724805	22743829	19024	9
rOg-Tmax-131	Chr5	2.3561e+07	23603481	42498	22
rOg-Tmax-132	Chr5	26031231			1
rOg-Tmax-133	Chr5	27665574	27671929	6355	4
rOg-Tmax-134	Chr6	223494	346536	123042	12
rOg-Tmax-135	Chr6	421860	453957	32097	7
rOg-Tmax-136	Chr6	1455852	1474484	18632	16
rOg-Tmax-137	Chr6	1546008			1
rOg-Tmax-138	Chr6	8786150	8786151	1	2
rOg-Tmax-139	Chr6	11170756			1
rOg-Tmax-140	Chr6	13682732			1
rOg-Tmax-141	Chr6	1.98872e+07			1
rOg-Tmax-142	Chr6	21580536	21678449	97913	6
rOg-Tmax-143	Chr6	2.67181e+07	26739844	21744	42
rOg-Tmax-144	Chr6	27200221	2.72081e+07	7903	11
rOg-Tmax-145	Chr7	3758151	3768081	9930	3
rOg-Tmax-146	Chr7	9545610	9586892	41282	10
rOg-Tmax-147	Chr7	1.00021e+07	1.00186e+07	16547	6
rOg-Tmax-148	Chr7	10985293	11014422	29129	3
rOg-Tmax-149	Chr7	11085858	11382733	296875	61
rOg-Tmax-150	Chr7	11436020	11787384	351364	44
rOg-Tmax-151	Chr7	11838898	11942913	104015	25
rOg-Tmax-152	Chr7	12296748	12322426	25678	8
rOg-Tmax-153	Chr7	12376423	12930161	553738	82
rOg-Tmax-154	Chr7	13045673	13240511	194838	57
rOg-Tmax-155	Chr7	13326191	13383003	56812	5
rOg-Tmax-156	Chr7	21216733			1
rOg-Tmax-157	Chr7	23266825			1
rOg-Tmax-158	Chr7	23402210	23440701	38491	2
rOg-Tmax-159	Chr7	2.88105e+07	28863521	53049	22
rOg-Tmax-160	Chr8	583535	662304	78769	18
rOg-Tmax-161	Chr8	2809432	2818050	8618	75
rOg-Tmax-162	Chr8	2879149	2982887	103738	67
rOg-Tmax-163	Chr8	7514420			1
rOg-Tmax-164	Chr8	10460718			1
rOg-Tmax-165	Chr8	10999376			1
rOg-Tmax-166	Chr8	1.10832e+07			1
rOg-Tmax-167	Chr8	11309753			1
rOg-Tmax-168	Chr8	1.15181e+07	11533941	15797	2
rOg-Tmax-169	Chr8	11587530			1
rOg-Tmax-170	Chr8	12051600			1
rOg-Tmax-171	Chr8	13675732	13716487	40755	2
rOg-Tmax-172	Chr8	14373908	14412988	39080	2
rOg-Tmax-173	Chr8	14501560	1.4523e+07	21432	3
rOg-Tmax-174	Chr8	1.45972e+07			1
rOg-Tmax-175	Chr8	1.46995e+07	14700483	971	2
rOg-Tmax-176	Chr8	15079178			1
rOg-Tmax-177	Chr8	1.51336e+07			1
rOg-Tmax-178	Chr8	17150949			1
rOg-Tmax-179	Chr8	17272103	17312710	40607	2
rOg-Tmax-180	Chr8	17444099			1
rOg-Tmax-181	Chr8	18118941			1
rOg-Tmax-182	Chr8	21534135			1
rOg-Tmax-183	Chr8	21750588	21806397	55809	5
rOg-Tmax-184	Chr8	2.56618e+07	2.56846e+07	22785	2
rOg-Tmax-185	Chr9	5330322	5472304	141982	117
rOg-Tmax-186	Chr9	6703447			1
rOg-Tmax-187	Chr9	13653749			1
rOg-Tmax-188	Chr9	17243154			1
rOg-Tmax-189	Chr9	18752720	18767272	14552	2
rOg-Tmax-190	Chr9	19206710	19240268	33558	11
rOg-Tmax-191	Chr9	19325185			1
rOg-Tmax-192	Chr9	21284384	21307048	22664	15
rOg-Tmax-193	Chr9	21374220			1
rOg-Tmax-194	Chr9	21453214			1
rOg-Tmax-195	Chr9	2.28946e+07			1
rOg-Tmax-196	Chr10	1108809	1142772	33963	46
rOg-Tmax-197	Chr10	5548244			1
rOg-Tmax-198	Chr10	7373427			1
rOg-Tmax-199	Chr10	7483110			1
rOg-Tmax-200	Chr10	11149105			1
rOg-Tmax-201	Chr10	12207153			1
rOg-Tmax-202	Chr10	17007950			1
rOg-Tmax-203	Chr10	19296806	1.93962e+07	99377	64
rOg-Tmax-204	Chr10	20356994	20370164	13170	11
rOg-Tmax-205	Chr10	20757458	20782777	25319	13
rOg-Tmax-206	Chr10	2.14487e+07			1
rOg-Tmax-207	Chr10	22197152			1
rOg-Tmax-208	Chr11	1243768			1
rOg-Tmax-209	Chr11	2508920			1
rOg-Tmax-210	Chr11	2560678			1
rOg-Tmax-211	Chr11	3047004	3057457	10453	2
rOg-Tmax-212	Chr11	3570252			1
rOg-Tmax-213	Chr11	5388874			1
rOg-Tmax-214	Chr11	7437061			1
rOg-Tmax-215	Chr11	1.494e+07			1
rOg-Tmax-216	Chr11	1.53163e+07			1
rOg-Tmax-217	Chr11	23116194	23118398	2204	2
rOg-Tmax-218	Chr11	23757019	23790939	33920	23
rOg-Tmax-219	Chr11	23853766	23994424	140658	65
rOg-Tmax-220	Chr11	24071278	2.40757e+07	4457	41
rOg-Tmax-221	Chr11	24160744	24170015	9271	8
rOg-Tmax-222	Chr11	24349105			1
rOg-Tmax-223	Chr11	24451353	24456311	4958	8
rOg-Tmax-224	Chr11	26946922	2.69736e+07	26640	2
rOg-Tmax-225	Chr12	10827902			1
rOg-Tmax-226	Chr12	13217676			1
rOg-Tmax-227	Chr12	18021530	18039893	18363	3
rOg-Tmax-228	Chr12	25361699	25525873	164174	54

### Sheet: BioClim
Region	Chr	Position 1	Position 2	Intervals	Sign_SNP_nb
rOg-BioClim-1	Chr1	2.42562e+07			1
rOg-BioClim-2	Chr2	2070833	2103866	33033	2
rOg-BioClim-3	Chr3	6055828			1
rOg-BioClim-4	Chr3	30461207			1
rOg-BioClim-5	Chr4	30770880	30770881	1	2
rOg-BioClim-6	Chr5	19025830	19042916	17086	2
rOg-BioClim-7	Chr7	6710622			1
rOg-BioClim-8	Chr7	6801623	6832536	30913	2
rOg-BioClim-9	Chr8	1638780	1682827	44047	14
rOg-BioClim-10	Chr8	2014431	2054196	39765	19
rOg-BioClim-11	Chr9	3106460			1
rOg-BioClim-12	Chr9	10240270			1
rOg-BioClim-13	Chr9	19260615			1
rOg-BioClim-14	Chr10	7373440			1
rOg-BioClim-15	Chr11	196945			1
rOg-BioClim-16	Chr11	23152738			1
rOg-BioClim-17	Chr12	13429491			1

### Sheet: Flowering
Region	Chr	Position 1	Position 2	Intervals	Sign_SNP_nb	Trait1	Trait2
rOg-Flower-1	Chr1	3709804			1	Early	Late
rOg-Flower-2	Chr1	4173878	4345228	171350	356	Early	Late
rOg-Flower-3	Chr1	5790432			1	Early
rOg-Flower-4	Chr1	5854293			1	Early
rOg-Flower-5	Chr1	6676621			1	Early
rOg-Flower-6	Chr1	6766924	6869724	102800	16	Early
rOg-Flower-7	Chr1	7243327	7255934	12607	2	Late
rOg-Flower-8	Chr1	10446529			1	Late
rOg-Flower-9	Chr1	10704475	10715271	10796	18	Early
rOg-Flower-10	Chr1	1.08247e+07	10831625	6916	9	Early
rOg-Flower-11	Chr1	11052551			1	Late
rOg-Flower-12	Chr1	13239486			1	Late
rOg-Flower-13	Chr1	14833034	14860149	27115	2	Late
rOg-Flower-14	Chr1	16390837			1	Early
rOg-Flower-15	Chr1	17631908			1	Early
rOg-Flower-16	Chr1	2.3984e+07			1	Late
rOg-Flower-17	Chr1	24216104	24269984	53880	3	Late
rOg-Flower-18	Chr1	24467435	24467967	532	2	Late
rOg-Flower-19	Chr1	24995972	25013897	17925	2	Late
rOg-Flower-20	Chr1	27804124	27931795	127671	224	Late	Early
rOg-Flower-21	Chr1	28028037	28028095	58	2	Early
rOg-Flower-22	Chr1	29755618			1	Late
rOg-Flower-23	Chr1	35105116	35124928	19812	12	Late
rOg-Flower-24	Chr1	35179492	35242178	62686	11	Late
rOg-Flower-25	Chr1	36006815	36013578	6763	2	Late
rOg-Flower-26	Chr1	36237765	36285719	47954	3	Early	Late
rOg-Flower-27	Chr1	36663674			1	Late
rOg-Flower-28	Chr1	39010356	39010651	295	2	Early
rOg-Flower-29	Chr1	40321045	4.03317e+07	10640	3	Late	Early
rOg-Flower-30	Chr1	4.13215e+07	41327108	5569	3	Late
rOg-Flower-31	Chr1	4.22478e+07			1	Early
rOg-Flower-32	Chr2	2054214			1	Late
rOg-Flower-33	Chr2	2195037	2221457	26420	4	Early	Late
rOg-Flower-34	Chr2	2391019			1	Late
rOg-Flower-35	Chr2	2494239			1	Late
rOg-Flower-36	Chr2	2646071			1	Early	Late
rOg-Flower-37	Chr2	4090126			1	Late
rOg-Flower-38	Chr2	4300653			1	Early
rOg-Flower-39	Chr2	4881606	4902944	21338	22	Early
rOg-Flower-40	Chr2	5026091	5041613	15522	3	Early	Late
rOg-Flower-41	Chr2	5857713			1	Late
rOg-Flower-42	Chr2	1.02774e+07	10278362	1011	2	Early	Late
rOg-Flower-43	Chr2	10328747			1	Late
rOg-Flower-44	Chr2	25453049	25499356	46307	11	Late
rOg-Flower-45	Chr2	25554277			1	Late
rOg-Flower-46	Chr2	25985816			1	Late
rOg-Flower-47	Chr2	27305509	27326223	20714	2	Late
rOg-Flower-48	Chr2	28229110			1	Early
rOg-Flower-49	Chr2	28511294	2.8576e+07	64692	6	Early	Late
rOg-Flower-50	Chr2	29130178	2.92115e+07	81323	31	Late
rOg-Flower-51	Chr2	30163265			1	Early
rOg-Flower-52	Chr2	30221218			1	Early
rOg-Flower-53	Chr2	3.06884e+07	30736543	48189	67	Late
rOg-Flower-54	Chr2	30975608	31023960	48352	2	Late
rOg-Flower-55	Chr2	31355414	31390378	34964	3	Late
rOg-Flower-56	Chr2	3.16703e+07	31701995	31691	18	Early	Late
rOg-Flower-57	Chr2	31782504	3.19061e+07	123567	17	Late	Late
rOg-Flower-58	Chr2	32061083	32172925	111842	124	Late	Early
rOg-Flower-59	Chr3	3534022			1	Late
rOg-Flower-60	Chr3	5409888			1	Early	Late
rOg-Flower-61	Chr3	6609744			1	Early
rOg-Flower-62	Chr3	6821282			1	Early
rOg-Flower-63	Chr3	1.05897e+07	1.08996e+07	309834	126	Early	Late
rOg-Flower-64	Chr3	11127206			1	Early
rOg-Flower-65	Chr3	11248685	11261775	13090	4	Early
rOg-Flower-66	Chr3	1.32142e+07			1	Early	Late
rOg-Flower-67	Chr3	13328264			1	Early	Late
rOg-Flower-68	Chr3	1.52443e+07			1	Early
rOg-Flower-69	Chr3	29798475	29799581	1106	2	Late
rOg-Flower-70	Chr3	30058146	30067379	9233	5	Late
rOg-Flower-71	Chr3	30930310	31296016	365706	56	Late
rOg-Flower-72	Chr3	3.14886e+07			1	Early
rOg-Flower-73	Chr3	32059530	32102376	42846	46	Early
rOg-Flower-74	Chr3	35946734			1	Early
rOg-Flower-75	Chr3	36182919			1	Early	Late
rOg-Flower-76	Chr3	36261035	36411230	150195	27	Late	Early
rOg-Flower-77	Chr4	2763286	2764260	974	2	Early
rOg-Flower-78	Chr4	2912942			1	Early
rOg-Flower-79	Chr4	3278007	3282220	4213	2	Early
rOg-Flower-80	Chr4	3555920	3646918	90998	24	Early
rOg-Flower-81	Chr4	3711679			1	Early
rOg-Flower-82	Chr4	3843958	3846915	2957	5	Early
rOg-Flower-83	Chr4	4758877	4761763	2886	5	Late
rOg-Flower-84	Chr4	4916990			1	Late
rOg-Flower-85	Chr4	5102808	5119613	16805	4	Late
rOg-Flower-86	Chr4	7193467			1	Early
rOg-Flower-87	Chr4	8185409			1	Late
rOg-Flower-88	Chr4	9313469			1	Late
rOg-Flower-89	Chr4	11318088			1	Late
rOg-Flower-90	Chr4	11471693	1.19428e+07	471097	82	Late
rOg-Flower-91	Chr4	12001590	12026412	24822	15	Late
rOg-Flower-92	Chr4	12537867	12604410	66543	5	Late
rOg-Flower-93	Chr4	21052176			1	Late
rOg-Flower-94	Chr4	21257254	21260087	2833	2	Late
rOg-Flower-95	Chr4	24095659			1	Late
rOg-Flower-96	Chr4	25402166	2.54531e+07	50912	3	Late
rOg-Flower-97	Chr4	28859409	28916296	56887	3	Late
rOg-Flower-98	Chr4	29057715	29165858	108143	181	Late
rOg-Flower-99	Chr4	30003511	30022896	19385	20	Early
rOg-Flower-100	Chr4	31272277	31309250	36973	2	Late
rOg-Flower-101	Chr4	34492616	34568064	75448	95	Late
rOg-Flower-102	Chr4	34683001	34683645	644	2	Late
rOg-Flower-103	Chr5	1.22027e+07			1	Early
rOg-Flower-104	Chr5	13180178			1	Early
rOg-Flower-105	Chr5	13516118			1	Early
rOg-Flower-106	Chr5	19653416			1	Late
rOg-Flower-107	Chr5	2.32716e+07			1	Early
rOg-Flower-108	Chr5	23339276	23349420	10144	5	Early
rOg-Flower-109	Chr5	24016400			1	Late
rOg-Flower-110	Chr5	26547730			1	Late
rOg-Flower-111	Chr5	26665811			1	Late
rOg-Flower-112	Chr6	424461			1	Late
rOg-Flower-113	Chr6	885170			1	Late
rOg-Flower-114	Chr6	2924681	2934893	10212	2	Early	Late
rOg-Flower-115	Chr6	4458589	4468806	10217	2	Early
rOg-Flower-116	Chr6	7362777			1	Early
rOg-Flower-117	Chr6	9669066			1	Late
rOg-Flower-118	Chr6	19928709			1	Early
rOg-Flower-119	Chr6	20677001	20683742	6741	2	Early
rOg-Flower-120	Chr6	20901982			1	Early
rOg-Flower-121	Chr6	21810828	21834495	23667	3	Late	Early
rOg-Flower-122	Chr6	25087418	25111626	24208	12	Late
rOg-Flower-123	Chr6	2.55073e+07			1	Late
rOg-Flower-124	Chr7	4116951	4138565	21614	44	Late
rOg-Flower-125	Chr7	6454480			1	Late
rOg-Flower-126	Chr7	7501758			1	Early
rOg-Flower-127	Chr7	7633658			1	Early
rOg-Flower-128	Chr7	9241199			1	Late
rOg-Flower-129	Chr7	9292150			1	Late
rOg-Flower-130	Chr7	11141093			1	Late
rOg-Flower-131	Chr7	11599243			1	Late
rOg-Flower-132	Chr7	17344234			1	Early
rOg-Flower-133	Chr7	17929701			1	Late
rOg-Flower-134	Chr7	18109727			1	Late
rOg-Flower-135	Chr7	19665936			1	Late
rOg-Flower-136	Chr7	21171642			1	Late
rOg-Flower-137	Chr7	24619019			1	Early
rOg-Flower-138	Chr7	24701321	24712053	10732	16	Late	Early
rOg-Flower-139	Chr7	24848288			1	Late
rOg-Flower-140	Chr7	28159301			1	Late
rOg-Flower-141	Chr7	28387994	28438777	50783	23	Late
rOg-Flower-142	Chr7	2.87507e+07	28790161	39446	75	Late
rOg-Flower-143	Chr7	29020069			1	Early
rOg-Flower-144	Chr8	7694297	7698754	4457	13	Late
rOg-Flower-145	Chr8	8002235	8014240	12005	3	Late
rOg-Flower-146	Chr8	8188272	8190274	2002	4	Late
rOg-Flower-147	Chr8	8287275	8289422	2147	2	Late
rOg-Flower-148	Chr8	8570414	8582574	12160	2	Late
rOg-Flower-149	Chr8	9094325	9337690	243365	551	Early	Late
rOg-Flower-150	Chr8	23546933	23591593	44660	4	Late
rOg-Flower-151	Chr8	2.74276e+07	27448429	20854	4	Late
rOg-Flower-152	Chr8	27540922	27580982	40060	14	Early	Late
rOg-Flower-153	Chr8	27948778			1	Early
rOg-Flower-154	Chr8	2.81318e+07	28131787	21	2	Late
rOg-Flower-155	Chr9	3475412			1	Early
rOg-Flower-156	Chr9	5411040			1	Early
rOg-Flower-157	Chr9	19845541	19848770	3229	6	Late
rOg-Flower-158	Chr9	21305375			1	Late
rOg-Flower-159	Chr9	21366106	21374214	8108	4	Late
rOg-Flower-160	Chr10	5499310	5697639	198329	125	Early	Late
rOg-Flower-161	Chr10	5927462			1	Late
rOg-Flower-162	Chr10	12063640			1	Late
rOg-Flower-163	Chr10	14039791	14072016	32225	5	Early
rOg-Flower-164	Chr10	14190092			1	Late
rOg-Flower-165	Chr10	18093023	18101462	8439	14	Late
rOg-Flower-166	Chr10	23071741	23149059	77318	7	Early
rOg-Flower-167	Chr11	1132809	1223602	90793	26	Late
rOg-Flower-168	Chr11	2451198			1	Late
rOg-Flower-169	Chr11	3199738			1	Late
rOg-Flower-170	Chr11	3769925			1	Late
rOg-Flower-171	Chr11	4133339			1	Early
rOg-Flower-172	Chr11	4597020	4619522	22502	2	Early
rOg-Flower-173	Chr11	8288309			1	Late
rOg-Flower-174	Chr11	18811958	18812077	119	2	Late
rOg-Flower-175	Chr11	22008313			1	Late
rOg-Flower-176	Chr11	23083844	23105187	21343	4	Late
rOg-Flower-177	Chr11	23180299	23298779	118480	148	Late
rOg-Flower-178	Chr11	23353508	23470960	117452	95	Late
rOg-Flower-179	Chr11	23553700	23635985	82285	220	Late
rOg-Flower-180	Chr11	23701917	2.37086e+07	6649	58	Late
rOg-Flower-181	Chr11	27112316	27148456	36140	6	Late
rOg-Flower-182	Chr11	2.88278e+07			1	Early
rOg-Flower-183	Chr12	6862323			1	Late
rOg-Flower-184	Chr12	1.00785e+07			1	Late
rOg-Flower-185	Chr12	10214832			1	Early
rOg-Flower-186	Chr12	16257187	16257218	31	3	Late
rOg-Flower-187	Chr12	18039893			1	Late
rOg-Flower-188	Chr12	2.32787e+07	23282337	3669	2	Late
rOg-Flower-189	Chr12	25499348			1	Late
