## Additional File 9 for "Genome wide association study pinpoints key agronomic QTLs in African rice *Oryza glaberrima*"

### Sheet: Flowering genes expert list
GeneName	MSU ID	Function	Description	Elucidation method	Pathways	Mutant (M) and/or natural variant (NV)
Hd3a	LOC_Os06g06320	Florigen	Phosphatidylethanolamine-binding protein (PEBP)	QTL/Overexpression/RNAi		M/NV
RFT1	LOC_Os06g06300	Florigen	Phosphatidylethanolamine-binding protein (PEBP)	RNAi/QTL/Overexpression		M/NV
OsMADS14	LOC_Os03g54160	Floral transition	AP1 homolog	Overexpression		M
OsMADS15	LOC_Os07g01820	Floral transition	AP1 homolog	Overexpression		M
Hd1/Se1	LOC_Os06g16370	SD activator/LD repressor	Constans-like (COL)	QTL/Tos17/T-DNA/Overexpression	Hd3a	NV
Ehd1	LOC_Os10g32600	Signal integrator	B-type response regulator	QTL/RNAi/Overexpression	Hd3a	M/NV
Hd4/Ghd7/Lhd4	LOC_Os07g15770	LD repressor	Constans-like (COL)	QTL/Overexpression	Ehd1	NV
Hd5/DTH8/Ghd8/LHD1/Ds9	LOC_Os08g07740	SD activator/LD repressor	HAP3 subunit	QTL/Ds	Hd1,Ehd1	NV
Hd6/CK2α	LOC_Os03g55389	LD repressor	Caseine kinase 2α	QTL	Hd1,Hd3a	NV
Hd16/EL1/CKI	LOC_Os03g57940	LD repressor	Caseine kinase I	QTL/T-DNA	Ghd7	NV
OsMADS50	LOC_Os03g03100	LD activator	SOC1 homolog	T-DNA/Overexpression	OsLFL1	M
OsMADS56	LOC_Os10g39130	LD repressor	SOC1 homolog	Overexpression	OsLFL1	M
OsDof12	LOC_Os03g07360	LD activator	DNA-binding with one zinc finger protein	Overexpression	Hd3a	M
OsMADS51	LOC_Os01g69850	SD activator	Type I MADS-box protein	T-DNA/Overexpression	OsGI,Ehd1	M
OsCO3	LOC_Os09g06464	SD repressor	CONSTANS-like (COL)	Overexpression	Hd3a	M
Ehd2/OsId1/RID1	LOC_Os10g28330	Constitutive activator	C2H2-type zinc finger protein	QTL/T-DNA/RNAi	Ehd1	M
Ehd4	LOC_Os03g02160	Constitutive activator	CCCH-type zinc finger protein	QTL	Ehd1	M
OsCOL4	LOC_Os02g39710	Constitutive repressor	CONSTANS-like (COL)	T-DNA/Overexpression	Ehd1	M
OsLF	LOC_Os05g46370	Constitutive repressor	Atypical HLH protein	Activation tagging by T-DNA	OsGI	M
SNB	LOC_Os07g13170	Constitutive repressor	AP2-like	Overexpression	miR172,Ehd1	M
OsIDS1	LOC_Os03g60430	Constitutive repressor	AP2-like	Overexpression	miR172,Ehd1	M
OsLFL1	LOC_Os01g51610	Constitutive repressor	B3 domain transcription factor	Overexpression	Ehd1	M
OsGI	LOC_Os01g08700	Circadian rhythm/Flowering activator	GIGANTEA orthlog	γ-ray radiation/RNAi/T-DNA		M
Hd2/OsPRR37	LOC_Os07g49460	Circadian rhythm/SD activator/LD repressor	Pseudo response regulator	QTL/T-DNA	Hd3a	NV
Hd3b/Hd17/Ef7/OsELF3	LOC_Os06g05060	Circadian rhythm/LD activator	ELF3 homolog	QTL/T-DNA/RNAi	Hd1,Ghd7,OsGI	NV
OsEF3	LOC_Os01g38530	Circadian rhythm/Flowering activator	ELF3 homolog	T-DNA		M
OsPhyA	LOC_Os03g51030	SD activator/LD repressor	Phytochrome	Tos17/T-DNA		M
OsPhyB	LOC_Os03g19590	Constitutive repressor	Phytochrome	γ-ray radiation/T-DNA		M
OsPhyC	LOC_Os03g54084	LD repressor	Phytochrome	Tos17/T-DNA		M
SE5	LOC_Os06g40080	SD activator/LD repressor	Hemeoxygenase	γ-ray radiation		M
OsCRY2	LOC_Os02g41550	Constitutive activator	Cryptochrome	antisense		M
OsVIL1/OsVIL2	LOC_Os12g34850	Flowering activator	VIN3-like (PRC2 complex)	RNAi	OsLF	M
OsVIL2/LC2/OsVIL3	LOC_Os02g05840	Flowering activator	VIN3-like (PRC2 complex)	T-DNA	OsLFL1	M
OsEMF2b	LOC_Os04g08034	Flowering activator	Su(z)12-like (PRC2 coomplex)	T-DNA/RNAi/Overexpression	OsLFL1	M
OsTrx1	LOC_Os09g04890	LD activator	TrxG	T-DNA	Ghd7	M
Ehd3	LOC_Os08g01420	Flowering activator	Plant Homeodomain (PHD) finger motif	QTL	Ghd7	M
SDG724/LVP1	LOC_Os09g13740	LD activator	SET domain	Somaclonal variation by tissue culture	OsMADS50	M
SDG711	LOC_Os06g16390	LD repressor	SET domain	RNAi/Overexpression		M
SDG718	LOC_Os03g19480	SD activator	SET domain	RNAi		M
DTH2	LOC_Os02g49230	LD promotion	CONSTANS-like protein	QTL		NV
Hd18	LOC_Os08g04780	SD/LD promotion	Amine oxidase domain–containing protein	QTL		NV
RCN1	LOC_Os11g05470	Os11g0152500	Similar to phosphatidylethanolamine-binding protein	Overexpression		M
ETR2	LOC_Os04g08740	Os04g0169100	Ethylene receptor	Overexpression		M
RFL	LOC_Os04g51000	Os04g0598300	FLORICAULA/LEAFY transcription factor	Overexpression		M

### Sheet: enrichment test
		Percent of genome
Nb genes within genome	39953	100
Nb genes in expert list	44	0.110129
Genes significantly associated - Early sowing	733	1.83466
Genes significantly associated - Late sowing	1223	3.0611
Genes significantly associated - Combined	1693	4.23748
	Nb	Percent of associated genes	Enrichment fold	G-test p-value
Early sowing associated genes found in expert list	5	0.682128	6.19388	0.0055
Late sowing associated genes found in expert list	8	0.654129	5.93964	0.0004
Combined in expert list	9	0.531601	4.82706	0.0007
