## Additional File 10 for "Genome wide association study pinpoints key agronomic QTLs in African rice *Oryza glaberrima*"

### Sheet: tmaxpc2
Fisher exact test (classic and weighted) on GO terms enrichment in genes associated with TmaxPC2
* P<0,05
GO-terms category	GO ID	term	Annotated	Significant	Expected	Rank in classic	classic Fisher test	weighted test
Biological Processes	GO:0030154	cell differentiation	332	33	16.68	1	0.00014*	0.00014*
BP	GO:0006464	cellular protein modification process	1807	113	90.8	5	0.00631*	0.00631*
BP	GO:0016043	cellular component organization	792	54	39.8	10	0.01282*	0.01282*
BP	GO:0009790	embryo development	55	7	2.76	14	0.01950*	0.01950*
BP	GO:0007165	signal transduction	2130	126	107.03	16	0.02232*	0.02232*
BP	GO:0040029	regulation of gene expression, epigeneti...	22	4	1.11	21	0.02241*	0.02241*
BP	GO:0009605	response to external stimulus	1001	62	50.3	26	0.04769*	0.03154*
BP	GO:0009987	cellular process	6650	347	334.14	32	0.13720	0.15409
BP	GO:0006810	transport	1227	68	61.65	35	0.20734	0.20734
BP	GO:0008152	metabolic process	6333	334	318.21	31	0.09015	0.25967
Cellular Components	GO:0005739	mitochondrion	2687	161	138.53	1	0.014*	0.014*
CC	GO:0005886	plasma membrane	2613	152	134.72	3	0.045*	0.045*
CC	GO:0016020	membrane	4448	248	229.32	4	0.052	0.270
CC	GO:0005634	nucleus	2325	124	119.87	14	0.347	0.286
CC	GO:0009536	plastid	1272	70	65.58	13	0.294	0.294
CC	GO:0005737	cytoplasm	6121	332	315.58	6	0.076	0.387
CC	GO:0005576	extracellular region	248	14	12.79	15	0.402	0.402
CC	GO:0005773	vacuole	349	19	17.99	17	0.437	0.437
CC	GO:0005635	nuclear envelope	85	5	4.38	18	0.448	0.448
CC	GO:0005654	nucleoplasm	34	2	1.75	22	0.529	0.529
Molecular Functions	GO:0004872	receptor activity	484	46	24.03	1	1.8e-05*	1.8e-05*
MF	GO:0016301	kinase activity	2195	140	108.99	4	0.00086*	0.00086*
MF	GO:0000166	nucleotide binding	2366	145	117.48	6	0.00338*	0.00338*
MF	GO:0008135	translation factor activity, RNA binding	127	12	6.31	9	0.02407*	0.02407*
MF	GO:0016740	transferase activity	4151	248	206.12	3	0.00035*	0.04599*
MF	GO:0008289	lipid binding	202	14	10.03	12	0.13073	0.13073
MF	GO:0030234	enzyme regulator activity	157	11	7.8	14	0.15798	0.15798
MF	GO:0005198	structural molecule activity	418	24	20.76	16	0.25914	0.25914
MF	GO:0003682	chromatin binding	30	2	1.49	18	0.44303	0.44303
MF	GO:0003677	DNA binding	1616	80	80.24	20	0.53003	0.53003

### Sheet: biopc2
Fisher exact test (classic and weighted) on GO terms enrichment in genes associated with bioPC2
* P<0,05
GO-terms category	GO ID	term	Annotated	Significant	Expected	Rank in classic	classic Fisher test	weighted test
Biological Processes	GO:0009653	anatomical structure morphogenesis	125	2	0.45	1	0.074	0.074
BP	GO:0006412	translation	534	4	1.92	2	0.123	0.123
BP	GO:0007275	multicellular organism development	914	5	3.28	21	0.228	0.190
BP	GO:0009719	response to endogenous stimulus	2312	11	8.3	17	0.192	0.192
BP	GO:0009908	flower development	229	2	0.82	18	0.198	0.198
BP	GO:0009607	response to biotic stimulus	1650	8	5.92	24	0.233	0.233
BP	GO:0019725	cellular homeostasis	106	1	0.38	32	0.318	0.318
BP	GO:0009628	response to abiotic stimulus	1561	7	5.6	35	0.325	0.325
BP	GO:0006629	lipid metabolic process	577	3	2.07	37	0.343	0.343
BP	GO:0006139	nucleobase-containing compound metabolic...	586	3	2.1	38	0.352	0.352
Cellular Components	GO:0005576	extracellular region	248	4	0.92	1	0.013*	0.013*
CC	GO:0005634	nucleus	2325	12	8.66	2	0.137	0.091
CC	GO:0016020	membrane	4448	15	16.56	23	0.747	0.174
CC	GO:0005794	Golgi apparatus	413	3	1.54	3	0.198	0.198
CC	GO:0005840	ribosome	343	2	1.28	4	0.367	0.367
CC	GO:0005856	cytoskeleton	142	1	0.53	10	0.413	0.413
CC	GO:0005773	vacuole	349	1	1.3	18	0.734	0.734
CC	GO:0005730	nucleolus	355	1	1.32	19	0.740	0.740
CC	GO:0005829	cytosol	355	1	1.32	20	0.740	0.740
CC	GO:0005618	cell wall	1327	4	4.94	21	0.746	0.746
Molecular Functions	GO:0008289	lipid binding	202	3	0.9	1	0.061	0.061
MF	GO:0003700	transcription factor activity, sequence-...	1737	11	7.7	2	0.143	0.143
MF	GO:0030234	enzyme regulator activity	157	2	0.7	4	0.154	0.154
MF	GO:0005215	transporter activity	1313	8	5.82	6	0.224	0.224
MF	GO:0003676	nucleic acid binding	2539	11	11.26	20	0.584	0.231
MF	GO:0005198	structural molecule activity	418	3	1.85	7	0.283	0.283
MF	GO:0004871	signal transducer activity	282	2	1.25	9	0.356	0.356
MF	GO:0016301	kinase activity	2195	11	9.73	10	0.380	0.380
MF	GO:0004518	nuclease activity	129	1	0.57	14	0.438	0.438
MF	GO:0005515	protein binding	2978	14	13.2	16	0.451	0.451

### Sheet: flowering
Fisher exact test (classic and weighted) on GO terms enrichment in genes associated with flowering
* P<0,05
GO-terms category	GO ID	term	Annotated	Significant	Expected	Rank in classic	classic Fisher test	weighted test
Biological Processes	GO:0009987	cellular process	6650	307	300.13	25	0.277	0.048*
BP	GO:0040029	regulation of gene expression, epigeneti...	22	3	0.99	1	0.074	0.074
BP	GO:0019538	protein metabolic process	3411	164	153.95	9	0.172	0.078
BP	GO:0009991	response to extracellular stimulus	132	9	5.96	7	0.142	0.142
BP	GO:0009607	response to biotic stimulus	1650	83	74.47	8	0.151	0.151
BP	GO:0006412	translation	534	29	24.1	10	0.173	0.173
BP	GO:0019725	cellular homeostasis	106	7	4.78	22	0.202	0.202
BP	GO:0008152	metabolic process	6333	283	285.82	56	0.621	0.278
BP	GO:0009628	response to abiotic stimulus	1561	75	70.45	26	0.294	0.294
BP	GO:0000003	reproduction	486	24	21.93	28	0.353	0.296
Cellular Components	GO:0005794	Golgi apparatus	413	30	19.64	1	0.014*	0.014*
CC	GO:0005777	peroxisome	68	7	3.23	2	0.042*	0.042*
CC	GO:0005618	cell wall	1327	75	63.09	4	0.060	0.060
CC	GO:0005840	ribosome	343	22	16.31	6	0.094	0.094
CC	GO:0005773	vacuole	349	20	16.59	10	0.224	0.240
CC	GO:0005576	extracellular region	248	14	11.79	11	0.292	0.292
CC	GO:0005634	nucleus	2325	110	110.55	21	0.542	0.363
CC	GO:0009536	plastid	1272	62	60.48	16	0.437	0.437
CC	GO:0016020	membrane	4448	210	211.49	23	0.572	0.471
CC	GO:0005856	cytoskeleton	142	7	6.75	19	0.516	0.516
Molecular Functions	GO:0003774	motor activity	96	11	4.37	1	0.0042*	0.0042*
MF	GO:0030246	carbohydrate binding	502	33	22.83	6	0.0218*	0.0218*
MF	GO:0003700	transcription factor activity, sequence-...	1737	94	78.99	7	0.0406*	0.0406*
MF	GO:0004518	nuclease activity	129	10	5.87	9	0.0695	0.0695
MF	GO:0016740	transferase activity	4151	189	188.77	23	0.5067	0.1479
MF	GO:0003677	DNA binding	1616	82	73.49	12	0.1563	0.1563
MF	GO:0016787	hydrolase activity	2892	147	131.51	11	0.0708	0.2644
MF	GO:0005198	structural molecule activity	418	22	19.01	15	0.2693	0.2693
MF	GO:0004872	receptor activity	484	24	22.01	18	0.3601	0.3601
MF	GO:0000166	nucleotide binding	2366	111	107.59	20	0.3740	0.3740

### Sheet: Panicle
Fisher exact test (classic and weighted) on GO terms enrichment in genes associated with panicle traits
* P<0,05
GO-terms category	GO ID	term	Annotated	Significant	Expected	Rank in classic	classic Fisher test	weighted test
Biological Processes	GO:0006810	transport	1227	36	25.1	1	0.016*	0.016*
BP	GO:0019748	secondary metabolic process	908	27	18.58	4	0.031*	0.031*
BP	GO:0009058	biosynthetic process	2118	51	43.33	12	0.112	0.049*
BP	GO:0009856	pollination	49	3	1	6	0.078	0.078
BP	GO:0016043	cellular component organization	792	22	16.2	10	0.088	0.088
BP	GO:0009056	catabolic process	581	15	11.89	13	0.211	0.211
BP	GO:0000003	reproduction	486	11	9.94	23	0.409	0.232
BP	GO:0009991	response to extracellular stimulus	132	4	2.7	14	0.285	0.285
BP	GO:0009790	embryo development	55	2	1.13	15	0.311	0.311
BP	GO:0006091	generation of precursor metabolites and ...	100	3	2.05	16	0.336	0.336
Cellular Components	GO:0005794	Golgi apparatus	413	13	8.56	3	0.088	0.088
CC	GO:0005622	intracellular	7482	159	155.01	22	0.301	0.147
CC	GO:0005886	plasma membrane	2613	60	54.14	4	0.197	0.197
CC	GO:0005730	nucleolus	355	10	7.35	5	0.202	0.202
CC	GO:0005829	cytosol	355	10	7.35	6	0.202	0.202
CC	GO:0009536	plastid	1272	30	26.35	10	0.250	0.250
CC	GO:0005618	cell wall	1327	31	27.49	11	0.263	0.263
CC	GO:0005623	cell	9404	202	194.83	1	0.060	0.269
CC	GO:0005773	vacuole	349	9	7.23	21	0.298	0.298
CC	GO:0005739	mitochondrion	2687	59	55.67	24	0.325	0.325
Molecular Functions	GO:0005215	transporter activity	1313	34	25.95	1	0.063	0.063
MF	GO:0005515	protein binding	2978	69	58.85	2	0.081	0.081
MF	GO:0005488	binding	7770	159	153.54	4	0.285	0.108
MF	GO:0003824	catalytic activity	8926	182	176.38	3	0.278	0.232
MF	GO:0000166	nucleotide binding	2366	50	46.75	5	0.325	0.325
MF	GO:0016787	hydrolase activity	2892	58	57.15	8	0.473	0.353
MF	GO:0016740	transferase activity	4151	82	82.03	10	0.523	0.389
MF	GO:0003677	DNA binding	1616	32	31.93	9	0.523	0.523
MF	GO:0003700	transcription factor activity, sequence-...	1737	33	34.32	13	0.623	0.623
MF	GO:0030246	carbohydrate binding	502	9	9.92	15	0.664	0.664

### Sheet: RYMV
Fisher exact test (classic and weighted) on GO terms enrichment in genes associated with RYMV
* P<0,05
GO-terms category	GO ID	term	Annotated	Significant	Expected	Rank in classic	classic Fisher test	weighted test
Biological Processes	GO:0006259	DNA metabolic process	192	24	11.78	1	0.00069*	0.00069*
BP	GO:0006810	transport	1227	96	75.3	7	0.00664*	0.00664*
BP	GO:0009835	fruit ripening	48	8	2.95	12	0.00821*	0.00821*
BP	GO:0009653	anatomical structure morphogenesis	125	12	7.67	17	0.08186	0.08186
BP	GO:0006139	nucleobase-containing compound metabolic...	586	54	35.96	3	0.00166*	0.10958
BP	GO:0000003	reproduction	486	36	29.83	22	0.13730	0.11213
BP	GO:0030154	cell differentiation	332	26	20.38	20	0.11914	0.11914
BP	GO:0005975	carbohydrate metabolic process	345	24	21.17	35	0.29031	0.29031
BP	GO:0007165	signal transduction	2130	136	130.72	37	0.31337	0.31337
BP	GO:0009605	response to external stimulus	1001	64	61.43	57	0.38198	0.32005
Cellular Components	GO:0005794	Golgi apparatus	413	37	24.64	1	0.0085*	0.0085*
CC	GO:0016020	membrane	4448	275	265.42	12	0.2241	0.1550
CC	GO:0005829	cytosol	355	26	21.18	3	0.1620	0.1620
CC	GO:0005618	cell wall	1327	86	79.18	9	0.2152	0.2152
CC	GO:0005730	nucleolus	355	25	21.18	11	0.2207	0.2207
CC	GO:0005635	nuclear envelope	85	7	5.07	13	0.2435	0.2435
CC	GO:0005764	lysosome	5	1	0.3	16	0.2649	0.2649
CC	GO:0005840	ribosome	343	23	20.47	23	0.3101	0.3101
CC	GO:0005576	extracellular region	248	17	14.8	27	0.3116	0.3116
CC	GO:0005634	nucleus	2325	145	138.74	18	0.2818	0.4271
Molecular Functions	GO:0008289	lipid binding	202	18	12.4	1	0.072	0.072
MF	GO:0004872	receptor activity	484	37	29.7	2	0.098	0.098
MF	GO:0003700	transcription factor activity, sequence-...	1737	116	106.6	4	0.173	0.173
MF	GO:0005215	transporter activity	1313	88	80.58	6	0.202	0.202
MF	GO:0005515	protein binding	2978	193	182.77	7	0.204	0.204
MF	GO:0005198	structural molecule activity	418	29	25.65	8	0.272	0.272
MF	GO:0003676	nucleic acid binding	2539	153	155.82	19	0.615	0.324
MF	GO:0003723	RNA binding	577	38	35.41	9	0.348	0.345
MF	GO:0005488	binding	7770	480	476.86	11	0.430	0.351
MF	GO:0004871	signal transducer activity	282	19	17.31	10	0.370	0.370
